# Generalizability of Normative Models of Brain Morphometry Across Distinct Ethnoracial Groups

**DOI:** 10.1101/2024.10.14.618114

**Authors:** Ruiyang Ge, Yuetong Yu, Faye New, Shalaila S Haas, Nicole Sanford, Kevin Yu, Julian Camillo Becerra Leon, Guoyuan Yang, Jia-Hong Gao, Kiyotaka Nemoto, Masaki Fukunaga, Junya Matsumoto, Ryota Hashimoto, Neda Jahanshad, Paul M Thompson, Sophia Frangou

## Abstract

Normative modeling of brain morphometric data can inform about the clinical significance of deviations from typical patterns in brain structure. Their usefulness, however, is dependent on their applicability to diverse ethnoracial groups. With this in mind, we developed age- and sex-specific normative models for cortical thickness, surface area, and subcortical volumes using brain scans from 37,407 healthy individuals from a diverse international sample. Here we demonstrate the validity of these models in diverse and distinct populations. Specifically, we tested these pre-trained models on independent samples of healthy individuals that either self-identified as Black, South Asian, East Asian Chinese, East Asian Japanese, or we categorized as African, Admixed American, East Asian, and European based on their genetic ancestry. Regardless of ethnoracial definition, the performance of the pretrained models in these samples was exceptionally high; the relative mean absolute error for each regional brain morphometry measure was less than 10% across all the distinct ethnoracial groups. These findings affirm the broad applicability of our models, ensuring that brain morphometry assessments using these models are accurate and reliable for individuals regardless of background. This broad applicability has significant implications for advancing personalized medicine and improving health outcomes in diverse populations.
