## Supplement for "Generalizability of Normative Models of Brain Morphometry Across Distinct Ethnoracial Groups": Table S1-S3.xlsx

### Sheet: Table S1
Table S1. Mean absolute error (MAE) and root-mean-square error (RMSE) values of each regional subcortical volume in self-reported ethnoracial groups and in the model development sample of female participants
	MAE					RMSE
region	Black	South Asian	Chinese	Japanese	model development sample	Black	South Asian	Chinese	Japanese	model development sample
L. thalamus	409.297	480.584	632.248	555.667	434.848	515.015	580.133	798.282	693.909	554.098
L. caudate	465.303	395.171	514.686	413.832	388.886	590.233	496.475	657.922	532.825	492.466
L. putamen	309.707	279.929	308.815	296.03	294.709	378.445	345.151	395.075	377.676	371.762
L. pallidum	312.125	282.952	329.462	297.815	302.594	383.767	345.646	420.83	387.241	382.361
L. hippocampus	357.292	398.501	460.367	519.729	386.894	437.237	479.644	579.535	639.463	493.183
L. amygdala	330.599	343.881	404.407	416.362	364.032	422.008	427.72	510.289	535.001	461.615
L. accumbens	237.788	191.746	202.636	177.197	149.402	292.012	245.6	252.31	229.665	188.885
R. thalamus	261.105	214.012	149.084	131.625	136.275	314.735	262.503	194.081	173.894	172.113
R. caudate	269.878	228.249	268.91	253.801	249.476	366.584	286.11	348.673	333.559	315.162
R. putamen	293.006	248.339	307.218	240.689	255.36	390.543	301.062	389.149	324.292	321.669
R. pallidum	140.001	134.321	136.085	134.536	130.889	182.452	166.026	170.615	169.526	164.497
R. hippocampus	149.32	135.951	130.504	168.672	131.253	187.378	170.768	171.17	210.717	165.424
R. amygdala	73.6668	69.1431	90.1096	80.7506	72.362	89.75	83.6507	107.802	103.329	90.7895
R. accumbens	65.9073	68.964	77.2673	69.1002	67.5891	83.9602	83.1535	93.6572	86.683	85.1346

### Sheet: Table S2
Table S2. Mean absolute error (MAE) and root-mean-square error (RMSE) values of each cortical thickness in self-reported ethnoracial groups and in the model development sample of female participants
	MAE					RMSE
region	Black	South Asian	Chinese	Japanese	model development sample	Black	South Asian	Chinese	Japanese	model development sample
L. bankssts	0.129078	0.106973	0.0953244	0.108242	0.10829	0.156306	0.133729	0.12158	0.133719	0.136621
L. caudal anterior cingulate	0.167366	0.140707	0.164641	0.224955	0.162485	0.207093	0.173157	0.210586	0.283786	0.204384
L. caudal anterior cingulate	0.101657	0.0746048	0.0711571	0.0820979	0.0795926	0.125223	0.0911673	0.0896326	0.103473	0.100569
L. cuneus	0.0930005	0.0906611	0.0847368	0.105344	0.0923486	0.11511	0.116035	0.105565	0.131855	0.115829
L. entorhinal	0.213761	0.215717	0.23668	0.276816	0.228273	0.271415	0.268916	0.300304	0.346529	0.286066
L. fusiform	0.0653536	0.0748736	0.085336	0.0831764	0.0764245	0.0827761	0.0933717	0.105301	0.103068	0.0965719
L. inferior parietal	0.0640909	0.0543768	0.0556858	0.0653346	0.0632845	0.07919	0.0698419	0.0697956	0.0828286	0.0801318
L. inferior temporal	0.0874366	0.0847677	0.0859584	0.0932743	0.0955726	0.104525	0.109346	0.109132	0.120789	0.120012
L. isthmus cingulate	0.137276	0.134013	0.183847	0.161443	0.131175	0.169798	0.161258	0.231399	0.20042	0.165375
L. lateral occipital	0.0728215	0.0549465	0.0639031	0.0758856	0.0677606	0.0909055	0.0712668	0.0823767	0.0941572	0.0853152
L. lateral orbitofrontal	0.0856569	0.0817184	0.0797152	0.0978894	0.0867513	0.105959	0.0991071	0.0989356	0.122507	0.109646
L. lingual	0.090459	0.0687001	0.0916742	0.0902709	0.0802006	0.114255	0.0886099	0.114117	0.115294	0.100644
L. medial orbitofrontal	0.090752	0.0904044	0.0920995	0.12089	0.101965	0.112694	0.117836	0.116459	0.151589	0.128961
L. middle temporal	0.0783127	0.0874625	0.078007	0.0876715	0.0929506	0.0976067	0.108568	0.0988049	0.10993	0.118152
L. parahippocampal	0.198108	0.207641	0.23963	0.234617	0.212201	0.257118	0.261218	0.298316	0.283798	0.262839
L. paracentral	0.109159	0.103754	0.0900372	0.0881884	0.092985	0.135134	0.133081	0.114689	0.111366	0.116978
L. pars opercularis	0.0971478	0.0770458	0.0725387	0.0848653	0.0824784	0.122443	0.0972061	0.0913842	0.105368	0.103892
L. pars orbitalis	0.119277	0.118879	0.127843	0.152526	0.131821	0.149711	0.146118	0.159844	0.191974	0.165805
L. pars triangularis	0.0839872	0.0819815	0.0821398	0.0884288	0.0933079	0.108963	0.102344	0.103603	0.113708	0.117596
L. pericalcarine	0.090039	0.0966801	0.0987664	0.116677	0.0912448	0.116272	0.115383	0.123283	0.14623	0.114674
L. postcentral	0.0843416	0.0710342	0.0674889	0.0688455	0.0694504	0.103705	0.0909372	0.0889749	0.0872839	0.0884296
L. posterior cingulate	0.097288	0.0940812	0.0992636	0.11556	0.101285	0.119785	0.115764	0.128224	0.145129	0.127198
L. precentral	0.0952611	0.0936219	0.0716666	0.0760551	0.070322	0.119215	0.122482	0.0999463	0.0991223	0.09075
L. precuneus	0.0631018	0.0664861	0.059083	0.0638458	0.0639231	0.0813512	0.0833429	0.0754891	0.0794237	0.0809698
L. rostral anterior cingulate	0.151836	0.145231	0.13403	0.192837	0.15134	0.185805	0.178745	0.170141	0.242193	0.191655
L. rostral middle frontal	0.077102	0.0643615	0.0614051	0.0673208	0.0674038	0.0989051	0.0795806	0.0769721	0.0843818	0.085521
L. superior frontal	0.0965468	0.0796408	0.0719082	0.0711393	0.0674799	0.115506	0.098887	0.0900411	0.0862196	0.0853983
L. superior parietal	0.0653884	0.0605826	0.0538793	0.0539203	0.0617604	0.0825493	0.0732752	0.0686775	0.0684173	0.0788058
L. superior temporal	0.0812226	0.0876478	0.0817099	0.0866468	0.0873863	0.104079	0.112648	0.103058	0.10957	0.10992
L. supramarginal	0.0701817	0.0627572	0.0604157	0.0692771	0.0676661	0.087489	0.0779907	0.0769974	0.0865162	0.0860797
L. frontal pole	0.166869	0.166838	0.180109	0.208361	0.187564	0.217406	0.204295	0.228057	0.267318	0.235829
L. temporal pole	0.272935	0.204311	0.223984	0.245652	0.224821	0.353328	0.255251	0.289107	0.306745	0.283134
L. transverse temporal	0.146504	0.17671	0.140049	0.155402	0.147125	0.186641	0.217179	0.175838	0.196854	0.184422
L. insula	0.11461	0.107349	0.0902402	0.0962747	0.100034	0.140049	0.134297	0.112685	0.118133	0.126423
R. bankssts	0.10963	0.106591	0.101261	0.11913	0.112142	0.139028	0.131525	0.13309	0.146483	0.140976
R. caudal anterior cingulate	0.136829	0.12679	0.156952	0.208627	0.148985	0.170948	0.159593	0.201974	0.263778	0.187995
R. caudal anterior cingulate	0.0926585	0.082452	0.0895394	0.0872625	0.0808805	0.11523	0.102209	0.117152	0.109313	0.102117
R. cuneus	0.0935591	0.0805523	0.0814041	0.0957224	0.0916674	0.116557	0.100153	0.102121	0.119623	0.115206
R. entorhinal	0.269062	0.220354	0.26497	0.314531	0.248738	0.33288	0.281389	0.325777	0.390346	0.311451
R. fusiform	0.0758462	0.0716152	0.0761741	0.0741584	0.0753133	0.102033	0.0881926	0.104586	0.0941066	0.095308
R. inferior parietal	0.0589518	0.0665156	0.0558751	0.0673717	0.0626121	0.0779163	0.0824492	0.0711224	0.0866825	0.0794822
R. inferior temporal	0.0730228	0.0866197	0.0801148	0.10108	0.0883055	0.0912577	0.110294	0.107687	0.124612	0.111585
R. isthmus cingulate	0.133305	0.131071	0.161148	0.152627	0.129196	0.165397	0.163176	0.200361	0.191422	0.162444
R. lateral occipital	0.0735592	0.0611969	0.0644323	0.0722024	0.0696123	0.0913252	0.0767353	0.0824083	0.0926211	0.0877709
R. lateral orbitofrontal	0.0888197	0.0830904	0.0883353	0.101885	0.0962164	0.110958	0.106891	0.116755	0.126544	0.121172
R. lingual	0.0896903	0.0827758	0.0891156	0.0930211	0.0795008	0.114784	0.102626	0.111099	0.116747	0.0999027
R. medial orbitofrontal	0.0897557	0.0893627	0.102023	0.129267	0.107779	0.111417	0.113753	0.129776	0.163073	0.136608
R. middle temporal	0.0785106	0.0760995	0.0766777	0.0909045	0.0868736	0.097145	0.0957241	0.103549	0.112899	0.110547
R. parahippocampal	0.19049	0.177642	0.187822	0.184593	0.174164	0.244254	0.220962	0.236308	0.225285	0.217702
R. paracentral	0.113176	0.105394	0.101073	0.0830946	0.0918108	0.148515	0.13543	0.128294	0.104851	0.116096
R. pars opercularis	0.111444	0.0867078	0.0771496	0.101175	0.0903691	0.135635	0.109996	0.0973543	0.128266	0.113733
R. pars orbitalis	0.132187	0.124337	0.116408	0.152874	0.131276	0.163711	0.151321	0.15325	0.188302	0.164164
R. pars triangularis	0.0839255	0.087055	0.0750336	0.0875477	0.0898863	0.106849	0.110428	0.0936872	0.109725	0.113981
R. pericalcarine	0.100539	0.101245	0.100372	0.116555	0.0942347	0.125677	0.121479	0.125024	0.145713	0.117995
R. postcentral	0.0884762	0.0798721	0.0804386	0.0718119	0.0779743	0.119835	0.106502	0.104987	0.0920434	0.101444
R. posterior cingulate	0.0944206	0.0881319	0.0947368	0.114192	0.097152	0.118752	0.108703	0.127959	0.142625	0.122147
R. precentral	0.108842	0.0977782	0.0829549	0.0744166	0.0735231	0.14891	0.131706	0.117546	0.0962473	0.0966391
R. precuneus	0.0641015	0.0649954	0.0577634	0.0603864	0.0638824	0.0800211	0.0788582	0.0756369	0.0775776	0.0817624
R. rostral anterior cingulate	0.148933	0.151992	0.139928	0.183718	0.151708	0.18956	0.182524	0.180925	0.234453	0.192099
R. rostral middle frontal	0.0727181	0.0605756	0.0825501	0.0633734	0.0691066	0.0926928	0.0754091	0.102206	0.0793339	0.0878868
R. superior frontal	0.0897555	0.0750986	0.0831334	0.0641317	0.0683256	0.110701	0.0932635	0.102457	0.0788704	0.0865452
R. superior parietal	0.0677467	0.0642477	0.0563255	0.0510037	0.0628277	0.0857387	0.078941	0.0725289	0.0655867	0.0802791
R. superior temporal	0.0832832	0.0948103	0.0784292	0.0759786	0.0842959	0.101566	0.118649	0.106895	0.0952813	0.106342
R. supramarginal	0.0671527	0.0738062	0.0695727	0.0679063	0.0690709	0.0870194	0.0919816	0.0878877	0.0871805	0.0877551
R. frontal pole	0.166057	0.175194	0.185213	0.212423	0.188439	0.207787	0.223587	0.239349	0.270387	0.237253
R. temporal pole	0.275799	0.213562	0.222519	0.263327	0.230984	0.350977	0.270832	0.292565	0.334955	0.290034
R. transverse temporal	0.172659	0.161898	0.136065	0.145083	0.150397	0.215906	0.206332	0.174754	0.179658	0.18843
R. insula	0.111041	0.103199	0.0953537	0.0931401	0.103856	0.135412	0.132008	0.121386	0.118366	0.130814

### Sheet: Table S3
Table S3. Mean absolute error (MAE) and root-mean-square error (RMSE) values of each cortical surface area in self-reported ethnoracial groups and in the model development sample of female participants
	MAE					RMSE
region	Black	South Asian	Chinese	Japanese	model development sample	Black	South Asian	Chinese	Japanese	model development sample
L. bankssts	85.8325	90.7904	103.409	99.2913	100.004	109.017	115.906	134.004	126.953	126.9
L. caudal anterior cingulate	94.8057	80.487	94.0631	83.7675	86.3724	123.078	102.245	121.549	109.538	108.85
L. caudal anterior cingulate	221.068	197.32	218.931	206.967	209.053	272.013	231.461	278.043	263.14	262.895
L. cuneus	129.183	122.41	125.631	116.753	131.635	166.725	151.564	161.932	146.776	165.101
L. entorhinal	48.5089	49.6269	54.3599	50.7058	51.1316	67.1646	60.2361	69.4249	64.3011	63.7396
L. fusiform	176.146	163.729	232.234	210.964	198.166	228.11	210.329	291.322	266.048	249.454
L. inferior parietal	303.713	318.114	449.683	296.435	343.654	386.49	387.826	563.43	376.717	431.263
L. inferior temporal	206.199	235.087	332.736	248.029	247.707	263.671	302.839	414.391	313.716	311.157
L. isthmus cingulate	79.9268	80.9415	155.184	101.202	89.1867	117.344	101.449	217.159	130.062	112.156
L. lateral occipital	340.586	301.663	317.11	282.658	331.065	424.63	371.718	393.857	359.448	414.32
L. lateral orbitofrontal	128.044	113.863	131.22	127.017	139.189	156.959	144.865	170.369	159.864	175.31
L. lingual	270.332	244.245	250.058	220.273	246.739	337.803	299.624	313.053	276.483	308.96
L. medial orbitofrontal	152.582	121.773	145.741	137.489	121.886	184.146	148.687	180.786	173.284	152.592
L. middle temporal	156.263	164.722	248.198	182.663	199.696	200.08	209.985	311.856	232.848	251.077
L. parahippocampal	49.8471	40.4789	70.8238	71.0078	53.9291	69.7468	51.7515	100.077	94.6815	67.6453
L. paracentral	101.203	93.5766	105.468	97.5919	100.349	124.676	115.079	134.235	124.596	125.657
L. pars opercularis	143.53	160.985	171.847	146.12	147.017	177.876	193.471	227.952	184.442	185.06
L. pars orbitalis	54.9248	51.3829	49.8654	45.0907	50.3623	72.7175	65.4236	62.0468	57.2787	63.3603
L. pars triangularis	108.159	109.161	132.887	119.313	122.119	139.847	140.617	171.386	149.266	151.825
L. pericalcarine	178.339	162.599	173.051	143.161	163.855	222.125	196.845	218.765	178.643	203.427
L. postcentral	194.072	190.491	341.824	221.201	214.343	266.764	269.129	436.083	279.177	273.743
L. posterior cingulate	104.483	92.5041	116.955	93.5471	100.504	130.825	115.521	159.622	117.852	126.013
L. precentral	260.793	240.359	351.68	228.017	242.101	308.032	301.766	442.552	301.671	305.865
L. precuneus	218.519	199.508	295.604	192.036	224.182	270.265	248.652	366.534	248.226	283.728
L. rostral anterior cingulate	106.119	84.134	98.1066	82.781	91.9011	131.065	102.594	120.869	104.711	114.811
L. rostral middle frontal	311.999	328.637	366.821	288.583	334.479	432.783	434.741	499.038	365.237	426.003
L. superior frontal	368.545	305.922	342.955	290.931	352.247	461.855	386.264	437.519	366.096	444.784
L. superior parietal	424.18	342.088	398.18	315.699	352.086	529.69	440.779	502.594	398.467	444.47
L. superior temporal	269.726	205.826	236.548	195.836	207.025	329.892	257.63	306.645	246.59	261.517
L. supramarginal	295.554	265.052	325.578	253.602	313.707	378.858	335.56	425.361	332.521	395.312
L. frontal pole	34.3897	34.3403	22.4429	23.7267	22.4641	41.1865	40.82	28.0477	29.6714	28.3012
L. temporal pole	49.1822	45.1092	45.3703	42.3946	40.2724	62.7263	56.5266	57.4162	53.4476	50.4504
L. transverse temporal	39.3291	40.674	49.7684	45.6398	43.8056	51.0812	51.7103	65.8635	56.6994	54.8644
L. insula	168.688	109.422	167.398	100.61	121	212.129	147.666	221.051	133.665	154.328
R. bankssts	80.6409	78.5095	87.0282	79.1516	80.6255	99.6409	96.3583	111.237	99.7517	101.582
R. caudal anterior cingulate	105.05	86.2875	96.5004	94.2185	95.9555	133.335	106.282	124.83	118.468	119.479
R. caudal anterior cingulate	203.398	185.738	219.836	201.134	212.731	251.882	229.449	282.233	252.041	268.84
R. cuneus	119.258	107.729	115.509	103.279	124.153	165.103	139.085	151.561	131.285	156.144
R. entorhinal	49.6319	43.4568	51.8416	55.8379	49.7555	77.3314	55.3193	66.1431	70.1281	62.0545
R. fusiform	177.761	190.408	212.615	211.061	197.843	225.422	247.887	272.963	265.974	248.692
R. inferior parietal	391.749	325.061	473.431	321.729	384.914	477.486	414.635	594.483	402.771	483.916
R. inferior temporal	186.627	191.162	292.448	226.445	226.04	232.466	235.063	367.178	277.735	285.269
R. isthmus cingulate	74.9481	73.2011	113	83.8183	79.0084	93.9126	91.5654	146.205	108.125	99.985
R. lateral occipital	346.881	359.737	310.438	286.18	338.168	438.202	450.418	398.511	356.472	423.761
R. lateral orbitofrontal	187.257	158.216	154.612	147.79	162.361	228.516	198.619	198.491	182.325	203.452
R. lingual	292.32	270.95	250.448	210.002	248.343	357.442	342.318	318.725	267.528	311.263
R. medial orbitofrontal	176.258	137.759	100.654	93.8376	109.905	206.595	163.742	126.032	117.603	138.683
R. middle temporal	171.479	160.348	247.157	182.125	193.192	217.062	214.82	310.687	229.44	243.439
R. parahippocampal	58.212	46.1303	61.1819	57.2221	51.131	111.474	57.5785	86.3735	73.1086	64.091
R. paracentral	117.254	109.599	122.818	122.624	116.695	143.375	131.954	163.656	155.741	145.737
R. pars opercularis	125.177	109.8	154.211	136.104	124.956	149.967	135.894	204.365	177.75	156.46
R. pars orbitalis	64.5608	61.9194	59.7958	56.7066	62.9627	81.8544	81.4265	75.6325	71.1678	78.8588
R. pars triangularis	133.045	125.553	166.051	147.567	148.574	190.688	161.8	220.201	185.238	185.305
R. pericalcarine	186.529	158.413	180.559	153.008	170.25	232.493	203.411	227.308	189.747	212.137
R. postcentral	195.904	215.492	357.565	217.102	224.047	274.853	317.061	471.364	289.073	291.271
R. posterior cingulate	95.0259	85.3583	118.388	97.2731	99.7889	122.164	106.945	155.271	121.2	125.514
R. precentral	275.678	260.517	347.211	250.854	252.788	342.48	321.688	457.969	355.862	321.7
R. precuneus	208.66	205.892	323.717	223.927	237.386	255.215	265.694	401.005	284.791	301.781
R. rostral anterior cingulate	80.8087	81.6582	83.9924	80.8253	80.9947	100.046	99.7638	105.394	103.594	100.495
R. rostral middle frontal	353.998	367.434	408.387	293.618	371.428	459.316	491.483	562.103	364.112	475.415
R. superior frontal	380.243	371.346	354.21	300.096	356.911	473.631	466.645	468.019	380.592	454.977
R. superior parietal	446.256	299.041	373.371	293.656	337.667	549.204	380.698	475.175	374.201	431.572
R. superior temporal	243.432	173.015	222.876	161.002	179.592	302.721	221.947	290.468	206.794	227.568
R. supramarginal	272.105	245.567	320.673	267.916	286.851	336.552	328.777	406.178	337.111	362.603
R. frontal pole	31.8678	41.3013	29.9559	28.4043	29.0644	38.9815	50.3853	37.1947	36.7751	36.4773
R. temporal pole	74.5974	58.2805	45.4159	42.5541	40.5915	92.3051	72.1604	58.8535	54.2751	51.1562
R. transverse temporal	32.1555	25.3217	32.7836	34.4526	30.7259	42.7974	30.604	41.2207	43.3578	38.5557
R. insula	149.417	126.886	205.134	127.79	134.368	194.35	161.954	257.785	159.714	168.526
