## Supplement for "Generalizability of Normative Models of Brain Morphometry Across Distinct Ethnoracial Groups": Table S4-S6.xlsx

### Sheet: Table S4
Table S4. Mean absolute error (MAE) and root-mean-square error (RMSE) values of each regional subcortical volume in genetically determined ethnoracial groups and in the model development sample of female participants
	MAE					RMSE
region	AFR	AMR	EUR	EAS	model development sample	AFR	AMR	EUR	EAS	model development sample
L. thalamus	320.091	306.657	338.947	344.313	434.848	400.028	401.826	436.102	436.17	554.098
L. caudate	414.447	345.999	404.837	438.911	388.886	493.594	426.248	512.513	524.198	492.466
L. putamen	353.838	263.067	326.688	343.914	294.709	435.739	293.624	406.78	435.163	371.762
L. pallidum	347.631	227.543	351.412	359.988	302.594	432.197	265.413	432.967	445.224	382.361
L. hippocampus	464.219	350.204	432.903	425.464	386.894	561.072	432.995	530.859	556.099	493.183
L. amygdala	474.987	409.192	425.286	406.737	364.032	600.25	482.819	517.213	509.205	461.615
L. accumbens	164.628	205.114	194.622	206.007	149.402	208.153	237.333	233.05	262.491	188.885
R. thalamus	238.676	269.359	261.748	239.584	136.275	279.246	301.152	294.661	272.309	172.113
R. caudate	352.092	298.418	282.793	282.14	249.476	423.739	359.339	362.132	341.201	315.162
R. putamen	389.221	293.765	308.081	332.295	255.36	489.156	348.338	384.791	404.616	321.669
R. pallidum	142.304	121.11	123.445	103.429	130.889	182.314	156.045	159.702	129.467	164.497
R. hippocampus	194.312	194.748	150.858	136.965	131.253	241.689	225.158	186.201	158.879	165.424
R. amygdala	95.2704	74.9421	92.2293	80.415	72.362	108.437	84.3684	111.264	94.5384	90.7895
R. accumbens	100.816	83.2357	92.3421	117.984	67.5891	117.558	98.0907	111.34	136.363	85.1346

### Sheet: Table S5
Table S5. Mean absolute error (MAE) and root-mean-square error (RMSE) values of each cortical thickness in genetically determined ethnoracial groups and in the model development sample of female participants
	MAE					RMSE
region	AFR	AMR	EUR	EAS	model development sample	AFR	AMR	EUR	EAS	model development sample
L. bankssts	0.105536	0.113215	0.106375	0.0998282	0.10829	0.129286	0.142121	0.135245	0.115246	0.136621
L. caudal anterior cingulate	0.134952	0.141213	0.169438	0.193546	0.162485	0.175492	0.190688	0.212778	0.222604	0.204384
L. caudal anterior cingulate	0.0970935	0.0741072	0.0710145	0.0764814	0.0795926	0.117812	0.0922607	0.0884162	0.102933	0.100569
L. cuneus	0.131401	0.0923946	0.098867	0.113959	0.0923486	0.151344	0.114093	0.124473	0.130636	0.115829
L. entorhinal	0.233712	0.282158	0.249225	0.267249	0.228273	0.280453	0.345949	0.318804	0.298893	0.286066
L. fusiform	0.0632835	0.087703	0.0776528	0.0850776	0.0764245	0.0789688	0.108101	0.0961329	0.102517	0.0965719
L. inferior parietal	0.064595	0.0617186	0.0655262	0.0554969	0.0632845	0.0809627	0.0798416	0.083069	0.0710554	0.0801318
L. inferior temporal	0.107469	0.150589	0.129028	0.111784	0.0955726	0.131109	0.172675	0.152262	0.142961	0.120012
L. isthmus cingulate	0.158226	0.146883	0.139459	0.130993	0.131175	0.188493	0.186062	0.17066	0.163369	0.165375
L. lateral occipital	0.0879697	0.0696228	0.0679918	0.0929706	0.0677606	0.101258	0.0875436	0.0874679	0.107315	0.0853152
L. lateral orbitofrontal	0.0967557	0.0894604	0.0921429	0.0827963	0.0867513	0.117785	0.120271	0.120508	0.101696	0.109646
L. lingual	0.137573	0.0752858	0.0931398	0.104581	0.0802006	0.163715	0.0993108	0.114833	0.132899	0.100644
L. medial orbitofrontal	0.108967	0.111326	0.11304	0.115706	0.101965	0.130795	0.141709	0.137683	0.147346	0.128961
L. middle temporal	0.0959918	0.145586	0.121601	0.126508	0.0929506	0.114983	0.163263	0.146894	0.159432	0.118152
L. parahippocampal	0.173391	0.236954	0.193952	0.223883	0.212201	0.207399	0.276368	0.245622	0.278085	0.262839
L. paracentral	0.0677574	0.084853	0.0849218	0.0764099	0.092985	0.0908328	0.0976078	0.104251	0.0926806	0.116978
L. pars opercularis	0.098776	0.0656497	0.0758121	0.0763747	0.0824784	0.117385	0.0810699	0.0992307	0.0926739	0.103892
L. pars orbitalis	0.154712	0.141053	0.139978	0.0973811	0.131821	0.21174	0.179598	0.180402	0.146748	0.165805
L. pars triangularis	0.101395	0.103242	0.090568	0.0797116	0.0933079	0.120794	0.125256	0.110195	0.0991392	0.117596
L. pericalcarine	0.0931913	0.0955249	0.0951707	0.103211	0.0912448	0.117255	0.120557	0.116259	0.130729	0.114674
L. postcentral	0.0611817	0.0819214	0.0868327	0.0769161	0.0694504	0.0766499	0.105896	0.111344	0.0963408	0.0884296
L. posterior cingulate	0.110073	0.107139	0.118307	0.104333	0.101285	0.142661	0.128859	0.145427	0.121986	0.127198
L. precentral	0.0501932	0.0561422	0.0608296	0.069491	0.070322	0.0640435	0.0723403	0.0800092	0.0941902	0.09075
L. precuneus	0.0641757	0.0621281	0.0653179	0.0702433	0.0639231	0.080661	0.0780623	0.0856014	0.0905814	0.0809698
L. rostral anterior cingulate	0.136941	0.140506	0.138101	0.128234	0.15134	0.176426	0.17596	0.169196	0.173526	0.191655
L. rostral middle frontal	0.082544	0.0597875	0.0652204	0.0750023	0.0674038	0.103245	0.071909	0.0826587	0.0877975	0.085521
L. superior frontal	0.0749391	0.0647268	0.0616945	0.0599506	0.0674799	0.0973058	0.0836098	0.0786622	0.0754084	0.0853983
L. superior parietal	0.0488961	0.0498879	0.0580016	0.0559795	0.0617604	0.0644413	0.0619426	0.0751766	0.071001	0.0788058
L. superior temporal	0.131039	0.0967074	0.0983173	0.113364	0.0873863	0.155606	0.116174	0.120492	0.134695	0.10992
L. supramarginal	0.0632115	0.0793236	0.081964	0.0796646	0.0676661	0.0806334	0.0972979	0.104984	0.0918852	0.0860797
L. frontal pole	0.262926	0.256597	0.234058	0.220091	0.187564	0.328671	0.324457	0.297671	0.271854	0.235829
L. temporal pole	0.219486	0.244463	0.232832	0.277308	0.224821	0.264702	0.300253	0.28791	0.325269	0.283134
L. transverse temporal	0.133551	0.157571	0.1374	0.147767	0.147125	0.16859	0.197991	0.17157	0.180793	0.184422
L. insula	0.0810471	0.09052	0.0984202	0.118773	0.100034	0.100926	0.117959	0.12347	0.140156	0.126423
R. bankssts	0.104185	0.113129	0.115535	0.0949945	0.112142	0.125678	0.140177	0.135832	0.12483	0.140976
R. caudal anterior cingulate	0.143067	0.127855	0.150398	0.168136	0.148985	0.175206	0.170164	0.192035	0.202387	0.187995
R. caudal anterior cingulate	0.0772741	0.0790879	0.0878983	0.0665799	0.0808805	0.0975467	0.0948835	0.108693	0.0804319	0.102117
R. cuneus	0.145554	0.127482	0.0998928	0.107898	0.0916674	0.173751	0.153763	0.129717	0.131162	0.115206
R. entorhinal	0.231073	0.26539	0.268097	0.294247	0.248738	0.283806	0.349778	0.325384	0.373155	0.311451
R. fusiform	0.0758473	0.0783503	0.0728446	0.0862612	0.0753133	0.0960743	0.103029	0.0910672	0.100726	0.095308
R. inferior parietal	0.0640323	0.0702099	0.0601909	0.0588504	0.0626121	0.077758	0.0941854	0.0781548	0.0790653	0.0794822
R. inferior temporal	0.0943866	0.129078	0.106906	0.103504	0.0883055	0.117956	0.149524	0.131433	0.122948	0.111585
R. isthmus cingulate	0.14147	0.111624	0.132526	0.128065	0.129196	0.165644	0.135337	0.164442	0.144414	0.162444
R. lateral occipital	0.104699	0.0785974	0.0820127	0.0931001	0.0696123	0.1271	0.103645	0.104221	0.111601	0.0877709
R. lateral orbitofrontal	0.0903114	0.0955727	0.0949037	0.0878949	0.0962164	0.110536	0.115956	0.114458	0.117703	0.121172
R. lingual	0.122502	0.0803104	0.0953641	0.0766147	0.0795008	0.151004	0.0954229	0.121312	0.0991405	0.0999027
R. medial orbitofrontal	0.11079	0.101047	0.105472	0.131414	0.107779	0.131213	0.125217	0.130941	0.165588	0.136608
R. middle temporal	0.0903433	0.118123	0.0956518	0.0776208	0.0868736	0.112039	0.137007	0.116128	0.100048	0.110547
R. parahippocampal	0.170478	0.192623	0.160089	0.167991	0.174164	0.209801	0.23182	0.200432	0.207358	0.217702
R. paracentral	0.0763698	0.0880884	0.0778662	0.083188	0.0918108	0.0973818	0.102183	0.099595	0.104886	0.116096
R. pars opercularis	0.0913719	0.101454	0.0835729	0.0653927	0.0903691	0.111453	0.118688	0.108387	0.0817417	0.113733
R. pars orbitalis	0.160987	0.15376	0.126986	0.119152	0.131276	0.195588	0.186987	0.159946	0.156953	0.164164
R. pars triangularis	0.0899989	0.0813072	0.0865565	0.0749231	0.0898863	0.11189	0.108121	0.107595	0.0957566	0.113981
R. pericalcarine	0.107608	0.0650213	0.093325	0.0950296	0.0942347	0.125225	0.0849046	0.118252	0.122708	0.117995
R. postcentral	0.0817207	0.0898682	0.0858321	0.0918314	0.0779743	0.108845	0.123185	0.113606	0.119091	0.101444
R. posterior cingulate	0.103226	0.0901699	0.109104	0.11481	0.097152	0.124586	0.104975	0.133621	0.139548	0.122147
R. precentral	0.0708174	0.0858743	0.0703626	0.0793802	0.0735231	0.0982309	0.128645	0.0931613	0.101197	0.0966391
R. precuneus	0.0775479	0.0665183	0.0632601	0.0783039	0.0638824	0.101434	0.0930422	0.0863057	0.0998186	0.0817624
R. rostral anterior cingulate	0.12657	0.159759	0.154978	0.151544	0.151708	0.150697	0.199722	0.194285	0.17895	0.192099
R. rostral middle frontal	0.0919417	0.0887663	0.0781073	0.0734287	0.0691066	0.112321	0.108041	0.0975235	0.0848504	0.0878868
R. superior frontal	0.0707149	0.0685096	0.0677249	0.0725527	0.0683256	0.0899884	0.0807988	0.0823677	0.0881526	0.0865452
R. superior parietal	0.0586045	0.0737796	0.0605659	0.0490867	0.0628277	0.0734188	0.0852954	0.0770771	0.0617278	0.0802791
R. superior temporal	0.0969196	0.0839761	0.0820889	0.0932533	0.0842959	0.118328	0.102553	0.104755	0.106628	0.106342
R. supramarginal	0.0774432	0.0819876	0.0763272	0.0837245	0.0690709	0.103486	0.10938	0.0953781	0.104049	0.0877551
R. frontal pole	0.2191	0.235288	0.229066	0.244333	0.188439	0.262836	0.2802	0.276316	0.28401	0.237253
R. temporal pole	0.261003	0.231996	0.2857	0.32543	0.230984	0.312368	0.29695	0.34487	0.399062	0.290034
R. transverse temporal	0.123298	0.155505	0.129011	0.122835	0.150397	0.165457	0.186573	0.162731	0.154674	0.18843
R. insula	0.107305	0.0965398	0.100271	0.101299	0.103856	0.125881	0.113219	0.126733	0.12852	0.130814

### Sheet: Table S6
Table S6. Mean absolute error (MAE) and root-mean-square error (RMSE) values of each cortical surface area in genetically determined ethnoracial groups and in the model development sample of female participants
	MAE					RMSE
region	AFR	AMR	EUR	EAS	model development sample	AFR	AMR	EUR	EAS	model development sample
L. bankssts	131.257	78.412	132.755	127.011	100.004	165.087	101.411	170.078	163.049	126.9
L. caudal anterior cingulate	123.525	105.056	101.82	105.324	86.3724	155.761	145.129	132.137	142.83	108.85
L. caudal anterior cingulate	326.932	242.885	288.851	314.305	209.053	383.884	299.801	350.235	371.576	262.895
L. cuneus	127.804	116.857	136.003	118.186	131.635	170.431	145.668	176.044	139.401	165.101
L. entorhinal	46.8172	49.5124	55.3248	44.9845	51.1316	58.6366	59.7372	69.1342	57.4624	63.7396
L. fusiform	248.333	204.695	267.44	283.682	198.166	333.115	258.476	335.09	356.91	249.454
L. inferior parietal	404.333	380.79	396.029	478.016	343.654	496.785	488.296	496.312	582.682	431.263
L. inferior temporal	245.415	238.989	269.675	272.574	247.707	295.858	306.867	333.211	351.045	311.157
L. isthmus cingulate	109.306	97.1523	107.286	108.341	89.1867	140.972	128.376	133.668	163.567	112.156
L. lateral occipital	445.024	316.138	387.815	383.455	331.065	526.629	401.594	476.084	478.42	414.32
L. lateral orbitofrontal	145.197	142.619	144.017	127.973	139.189	172.856	179.165	177.868	168.844	175.31
L. lingual	279.883	305.297	263.488	254.99	246.739	342.423	382.771	317.572	313.322	308.96
L. medial orbitofrontal	155.796	180.055	184.462	146.883	121.886	186.787	211.628	228.086	185.091	152.592
L. middle temporal	197.183	198.039	200.11	211.997	199.696	245.988	241.008	248.716	268.468	251.077
L. parahippocampal	98.9385	88.6298	96.2559	80.0142	53.9291	137.303	118.606	147.58	96.3593	67.6453
L. paracentral	117.134	105.584	122.159	152.638	100.349	150.749	125.982	152.012	183.413	125.657
L. pars opercularis	139.86	179.876	189.505	172.819	147.017	190.299	232.13	240.685	213.6	185.06
L. pars orbitalis	70.4123	72.978	57.485	59.5267	50.3623	87.3704	88.6509	71.9161	72.5455	63.3603
L. pars triangularis	154.967	118.763	146.313	136.331	122.119	191.606	146.917	182.383	170.745	151.825
L. pericalcarine	153.339	139.929	150.026	141.871	163.855	184.006	192.149	186.407	170.393	203.427
L. postcentral	247.449	349.858	282.963	267.969	214.343	314.107	446.824	363.59	341.987	273.743
L. posterior cingulate	147.508	133.398	129.198	125.692	100.504	185.384	171.866	165.62	162.094	126.013
L. precentral	243.779	278.578	308.965	349.138	242.101	302.334	392.467	409.137	446.713	305.865
L. precuneus	249.182	298.236	239.618	234.435	224.182	331.301	371.596	302.447	301.842	283.728
L. rostral anterior cingulate	107.789	90.2454	92.6759	95.139	91.9011	128.211	110.884	116.606	111.695	114.811
L. rostral middle frontal	401.332	358.583	400.947	413.799	334.479	513.046	430.607	506.737	525.363	426.003
L. superior frontal	307.392	324.449	367.888	322.199	352.247	377.777	381.589	450.907	393.247	444.784
L. superior parietal	296.028	386.2	431.448	434.498	352.086	414.536	457.751	535.46	583.686	444.47
L. superior temporal	205.917	233.362	252.037	249.262	207.025	263.772	298.309	313.973	297.805	261.517
L. supramarginal	297.729	345.114	346.49	256.557	313.707	365.821	426.76	424.616	328.909	395.312
L. frontal pole	61.8778	63.366	57.4546	63.3177	22.4641	68.2369	71.7528	63.7156	68.5786	28.3012
L. temporal pole	44.1163	46.3747	48.2095	43.5813	40.2724	50.7414	56.2055	59.6383	51.4477	50.4504
L. transverse temporal	47.0469	41.4937	50.166	52.8847	43.8056	56.8555	50.382	61.9262	65.6363	54.8644
L. insula	120.149	125.903	131.951	141.61	121	154.293	150.445	165.455	183.707	154.328
R. bankssts	123.565	110.031	121.71	118.948	80.6255	155.94	141.264	153.947	145.303	101.582
R. caudal anterior cingulate	140.364	131.068	125.797	130.646	95.9555	173.067	163.048	161.751	159.031	119.479
R. caudal anterior cingulate	294.294	222.208	276.766	305.677	212.731	389.109	271.197	343.01	400.399	268.84
R. cuneus	152.337	119.671	139.359	129.092	124.153	209.574	171	178.78	162.145	156.144
R. entorhinal	53.897	54.4698	58.728	56.2237	49.7555	67.7418	64.6996	70.9088	66.4404	62.0545
R. fusiform	212.36	222.078	244.724	218.541	197.843	274.462	274.692	310.646	263.495	248.692
R. inferior parietal	446.325	432.653	500.335	530.217	384.914	565.557	540.141	620.334	625.85	483.916
R. inferior temporal	237.934	224.717	245.227	237.842	226.04	307.578	268.809	301.431	302.013	285.269
R. isthmus cingulate	119.022	85.8795	84.1625	97.4778	79.0084	162.135	106.042	108.352	123.396	99.985
R. lateral occipital	519.978	329.418	404.593	379.715	338.168	613.572	405.96	492.496	454.621	423.761
R. lateral orbitofrontal	144.02	134.382	164.34	117.579	162.361	184.769	166.351	202.954	155.341	203.452
R. lingual	244.589	266.678	244.996	256.364	248.343	309.383	336.946	302.49	312.942	311.263
R. medial orbitofrontal	158.722	184.367	197.759	238.593	109.905	191.77	225.274	234.509	265.314	138.683
R. middle temporal	156.781	172.057	203.063	193.789	193.192	199.964	221.648	259.029	246.812	243.439
R. parahippocampal	91.6338	71.4132	87.703	77.3397	51.131	122.462	87.4543	119.104	94.6328	64.091
R. paracentral	137.908	154.302	154.21	140.332	116.695	185.71	188.689	190.831	193.537	145.737
R. pars opercularis	136.583	161.486	176.134	179.013	124.956	165.591	221.196	224.12	217.228	156.46
R. pars orbitalis	74.1129	75.614	70.0775	79.6102	62.9627	90.2306	96.456	86.5306	102.368	78.8588
R. pars triangularis	173.827	145.996	181.772	194.405	148.574	226.244	199.225	227.71	227.999	185.305
R. pericalcarine	182.978	139.692	167.9	177.493	170.25	214.723	185.98	208.046	216.987	212.137
R. postcentral	296.236	283.905	257.545	222.348	224.047	363.517	392.984	327.358	297.533	291.271
R. posterior cingulate	137.619	138.571	134.442	140.891	99.7889	178.772	179.39	176.181	170.553	125.514
R. precentral	250.953	344.584	306.657	397.554	252.788	331.316	545.795	405.188	530.83	321.7
R. precuneus	276.165	312.349	254.108	273.119	237.386	352.365	387.179	321.572	336.816	301.781
R. rostral anterior cingulate	104.393	117.076	98.0344	107.515	80.9947	126.669	148.238	122.037	133.161	100.495
R. rostral middle frontal	414.207	358.012	457.333	394.025	371.428	569.112	456.308	572.369	493.918	475.415
R. superior frontal	342.835	414.925	379.73	320.49	356.911	423.392	529.383	484.331	379.818	454.977
R. superior parietal	372.874	342.31	406.65	432.062	337.667	453.918	454.005	514.164	546.075	431.572
R. superior temporal	212.835	238.79	191.891	184.533	179.592	279.941	272.381	241.026	225.771	227.568
R. supramarginal	280.242	338.059	340.292	395.476	286.851	366.556	459.002	426.447	500.229	362.603
R. frontal pole	56.9532	61.9807	53.255	68.4477	29.0644	68.7991	71.0559	64.2086	77.6421	36.4773
R. temporal pole	57.8308	66.8877	69.6275	61.7514	40.5915	68.2376	76.7349	80.2307	71.2471	51.1562
R. transverse temporal	30.4955	31.922	36.4411	36.2648	30.7259	37.8843	39.6856	45.4347	45.3734	38.5557
R. insula	127.782	128.824	141.194	166.021	134.368	161.467	175.157	182.882	194.774	168.526
