## Supplement for "Generalizability of Normative Models of Brain Morphometry Across Distinct Ethnoracial Groups": Table S7-S9.xlsx

### Sheet: Table S7
Table S7. Mean absolute error (MAE) and root-mean-square error (RMSE) values of each regional subcortical volume in self-reported ethnoracial groups and in the model development sample of male participants
	MAE					RMSE
region	Black	South Asian	Chinese	Japanese	model development sample	Black	South Asian	Chinese	Japanese	model development sample
L. thalamus	477.719	516.468	586.246	613.802	490.983	619.875	632.178	760.461	777.397	626.073
L. caudate	511.951	447.049	503.971	477.181	443.736	707.269	560.75	643.075	609.159	561.442
L. putamen	274.807	300.065	342.611	325.272	322.482	372.648	352.644	426.831	412.962	406.108
L. pallidum	290.207	313.771	360.001	335.796	331.834	380.25	382.237	448.04	426.466	419.083
L. hippocampus	354.066	373.979	527.177	573.99	429.613	453.293	466.355	658.282	719.997	545.693
L. amygdala	372.993	340.593	447.453	497.752	400.376	464.948	422.392	561.983	624.389	508.276
L. accumbens	317.662	231.202	258.048	188.085	170.29	364.212	280.156	318.796	233.967	216.018
R. thalamus	322.924	246.937	186.668	158.067	152.364	373.33	299.762	231.13	204.147	192.603
R. caudate	304.261	313.114	303.809	343.998	278.587	380.333	401.86	394.019	453.328	351.096
R. putamen	293.271	341.25	346.19	296.115	284.921	376.564	414.296	436.811	379.277	358.901
R. pallidum	155.784	173.87	153.946	166.008	146.303	186.168	224.388	196.414	210.606	183.707
R. hippocampus	162.694	166.428	145.149	223.252	150.805	206.611	228.074	191.828	286.106	189.661
R. amygdala	66.5728	76.223	95.6988	100.378	78.3601	86.2866	95.0649	117.715	126.974	98.6092
R. accumbens	69.3295	71.4657	78.342	78.3483	74.4678	88.4041	89.553	98.285	97.4445	93.7782

### Sheet: Table S8
Table S8. Mean absolute error (MAE) and root-mean-square error (RMSE) values of each cortical thickness in self-reported ethnoracial groups and in the model development sample of male participants
	MAE					RMSE
region	Black	South Asian	Chinese	Japanese	model development sample	Black	South Asian	Chinese	Japanese	model development sample
L. bankssts	0.135723	0.111754	0.104143	0.112642	0.109992	0.162487	0.139172	0.131216	0.142544	0.138945
L. caudal anterior cingulate	0.163307	0.143217	0.16798	0.258568	0.162207	0.201065	0.182871	0.215888	0.321	0.204278
L. caudal anterior cingulate	0.0804959	0.0856302	0.0828513	0.079653	0.0818549	0.101672	0.103534	0.105203	0.0994184	0.103881
L. cuneus	0.0920316	0.0949541	0.0980931	0.09598	0.096935	0.112845	0.115441	0.120568	0.120262	0.121666
L. entorhinal	0.195149	0.232977	0.232517	0.282135	0.232527	0.244674	0.287919	0.291551	0.348363	0.291163
L. fusiform	0.0648069	0.0781959	0.0923561	0.0792006	0.0812229	0.0832451	0.0980603	0.11304	0.0991136	0.102436
L. inferior parietal	0.0703905	0.0639035	0.0649542	0.0649675	0.067044	0.0852933	0.0779779	0.0841996	0.0830076	0.0850551
L. inferior temporal	0.0849529	0.0965788	0.0954512	0.096936	0.0985386	0.101688	0.119854	0.122497	0.121546	0.123473
L. isthmus cingulate	0.11954	0.131183	0.195108	0.159171	0.128702	0.145687	0.15937	0.241935	0.197001	0.162455
L. lateral occipital	0.0715131	0.0649495	0.0698618	0.0773656	0.0690182	0.0863211	0.0796506	0.0870372	0.0979155	0.0874806
L. lateral orbitofrontal	0.0961304	0.0799868	0.0766598	0.0916036	0.0890745	0.120576	0.10245	0.099667	0.116914	0.112677
L. lingual	0.089272	0.0780143	0.0973245	0.0949283	0.0813115	0.111101	0.097478	0.122697	0.118517	0.10256
L. medial orbitofrontal	0.0807781	0.090313	0.102667	0.118368	0.103002	0.101652	0.11189	0.133471	0.148813	0.130181
L. middle temporal	0.0892922	0.0927962	0.0820018	0.0924041	0.0964637	0.111538	0.118368	0.106557	0.114354	0.122861
L. parahippocampal	0.223894	0.195412	0.24746	0.229401	0.217656	0.276479	0.246765	0.300949	0.286219	0.268946
L. paracentral	0.0994411	0.0998658	0.0930207	0.0879949	0.0926493	0.117668	0.126199	0.121842	0.110585	0.117104
L. pars opercularis	0.0993789	0.0806797	0.0767049	0.0838045	0.0838401	0.122681	0.104828	0.0985778	0.107343	0.105797
L. pars orbitalis	0.131429	0.11062	0.130922	0.138265	0.131763	0.167698	0.140779	0.16624	0.173368	0.165194
L. pars triangularis	0.0931343	0.0774527	0.0848751	0.0913889	0.0930868	0.114947	0.0959643	0.110787	0.11832	0.117331
L. pericalcarine	0.0912835	0.100188	0.104674	0.112511	0.0945403	0.115583	0.122021	0.129556	0.142466	0.119008
L. postcentral	0.0720907	0.0812486	0.0688734	0.0662052	0.0709865	0.0899276	0.101879	0.0879981	0.0847621	0.0906739
L. posterior cingulate	0.0886038	0.0916322	0.117957	0.119649	0.103851	0.107249	0.115394	0.155977	0.148501	0.130712
L. precentral	0.090507	0.086128	0.0716717	0.0691156	0.073069	0.114209	0.111285	0.0997381	0.0912634	0.0942207
L. precuneus	0.0659035	0.0624514	0.0627892	0.0640406	0.0659624	0.0851803	0.0772422	0.0801584	0.081392	0.0842993
L. rostral anterior cingulate	0.151972	0.140289	0.144755	0.194421	0.148166	0.187172	0.175917	0.181657	0.241619	0.188102
L. rostral middle frontal	0.0622876	0.0598971	0.0636965	0.0640067	0.0696351	0.0747718	0.0739633	0.0843437	0.0817181	0.0889988
L. superior frontal	0.0878007	0.084846	0.0778354	0.0650217	0.0690455	0.109114	0.106425	0.100738	0.081183	0.0879921
L. superior parietal	0.0654864	0.0624087	0.0548863	0.0554046	0.0650372	0.0857071	0.0785175	0.0720557	0.0707636	0.0835673
L. superior temporal	0.0911314	0.10732	0.086619	0.0930058	0.0891665	0.110389	0.131258	0.110298	0.114652	0.112732
L. supramarginal	0.0683203	0.0679293	0.0684941	0.0652213	0.0686609	0.0865586	0.0825633	0.0866842	0.0842905	0.0875961
L. frontal pole	0.17583	0.152182	0.188207	0.220586	0.189325	0.218692	0.20444	0.241502	0.278249	0.238217
L. temporal pole	0.249346	0.238972	0.22033	0.264534	0.229391	0.329886	0.310223	0.277121	0.336136	0.289095
L. transverse temporal	0.154988	0.168343	0.147578	0.152997	0.149747	0.193481	0.206854	0.186631	0.187569	0.188013
L. insula	0.0995292	0.104694	0.0946624	0.0963243	0.103095	0.125849	0.134756	0.119011	0.117589	0.130867
R. bankssts	0.120539	0.113271	0.104857	0.114083	0.116809	0.148905	0.142705	0.130715	0.143133	0.146749
R. caudal anterior cingulate	0.143701	0.137774	0.166301	0.223537	0.147934	0.179577	0.174271	0.21634	0.279143	0.18757
R. caudal anterior cingulate	0.0933965	0.085477	0.096084	0.0844738	0.0824541	0.117156	0.106665	0.121174	0.105958	0.10437
R. cuneus	0.087619	0.0921779	0.0896532	0.0912139	0.0938498	0.109133	0.110883	0.112699	0.115498	0.11787
R. entorhinal	0.231653	0.237376	0.261902	0.326087	0.254048	0.283965	0.300356	0.325462	0.410303	0.318774
R. fusiform	0.0703744	0.0777412	0.0764994	0.0785848	0.0790133	0.0885348	0.0992317	0.0987818	0.0986712	0.100089
R. inferior parietal	0.0610864	0.0615	0.061449	0.0654462	0.0642828	0.0783399	0.0794263	0.0807285	0.0799028	0.081863
R. inferior temporal	0.0743387	0.0863882	0.0893046	0.10629	0.089994	0.095959	0.107604	0.116974	0.132117	0.113848
R. isthmus cingulate	0.110149	0.128472	0.168494	0.15166	0.128536	0.13325	0.158524	0.21154	0.193144	0.162292
R. lateral occipital	0.083126	0.0646464	0.0674901	0.0773341	0.0720172	0.10823	0.0854215	0.087003	0.0956256	0.0907267
R. lateral orbitofrontal	0.0779237	0.0828297	0.0950986	0.101499	0.0972573	0.0950684	0.105076	0.123115	0.124727	0.123052
R. lingual	0.0869918	0.0774248	0.0944911	0.100464	0.0808762	0.110891	0.0975477	0.118501	0.126377	0.102222
R. medial orbitofrontal	0.0956083	0.0901132	0.120345	0.129304	0.108355	0.120864	0.1187	0.155557	0.157802	0.137332
R. middle temporal	0.0753298	0.0823709	0.0794851	0.0876037	0.0896513	0.098863	0.102162	0.103164	0.113306	0.113939
R. parahippocampal	0.18654	0.1655	0.193118	0.190042	0.17779	0.237201	0.206196	0.244502	0.238278	0.222172
R. paracentral	0.093151	0.102315	0.0966412	0.084053	0.0920289	0.122005	0.130578	0.123557	0.105176	0.116307
R. pars opercularis	0.105461	0.0893416	0.0848801	0.10069	0.0918253	0.131001	0.117105	0.110472	0.128356	0.116195
R. pars orbitalis	0.134573	0.108677	0.118924	0.143206	0.129761	0.167988	0.138728	0.154308	0.174833	0.162961
R. pars triangularis	0.0991335	0.0842102	0.0786058	0.0897517	0.0890426	0.125058	0.108847	0.101726	0.113798	0.112756
R. pericalcarine	0.0905955	0.0893116	0.101963	0.109087	0.0965773	0.112821	0.110293	0.126633	0.141081	0.12065
R. postcentral	0.0802744	0.0847032	0.0733233	0.0677535	0.0767192	0.100619	0.107484	0.0999492	0.0844728	0.100315
R. posterior cingulate	0.0956256	0.0945187	0.0960892	0.111378	0.0991231	0.113182	0.11447	0.127016	0.141098	0.125795
R. precentral	0.104257	0.0889499	0.0802304	0.0672564	0.0752551	0.141804	0.125141	0.114993	0.0862689	0.0994276
R. precuneus	0.0608781	0.062917	0.0658316	0.066018	0.0653111	0.0755815	0.0780198	0.0837265	0.0829797	0.0842622
R. rostral anterior cingulate	0.133569	0.145378	0.163708	0.210825	0.15548	0.163967	0.185172	0.2057	0.267517	0.196143
R. rostral middle frontal	0.0706993	0.0566405	0.08872	0.0665957	0.0726904	0.0850677	0.0720866	0.113443	0.0838488	0.0924787
R. superior frontal	0.0832797	0.0794549	0.0839071	0.0664685	0.0704335	0.101896	0.0982893	0.107607	0.08278	0.0891274
R. superior parietal	0.0738465	0.0640682	0.0599926	0.0579035	0.0651313	0.0948662	0.0844719	0.0790742	0.0723713	0.0838315
R. superior temporal	0.0868142	0.0933072	0.0810245	0.0878862	0.087112	0.10623	0.114365	0.102286	0.112283	0.110159
R. supramarginal	0.0631664	0.060251	0.0688751	0.0733731	0.0703723	0.0811573	0.0757132	0.086664	0.0915191	0.0895213
R. frontal pole	0.186137	0.1565	0.185272	0.210017	0.184408	0.225071	0.206132	0.240845	0.264862	0.232319
R. temporal pole	0.270688	0.251515	0.243578	0.283182	0.236023	0.366413	0.335859	0.303641	0.359671	0.297687
R. transverse temporal	0.167182	0.169636	0.137688	0.155364	0.159949	0.203731	0.205227	0.171604	0.195315	0.200145
R. insula	0.0929244	0.0986322	0.102679	0.0983636	0.108043	0.119094	0.1281	0.131968	0.122443	0.13597

### Sheet: Table S9
Table S9. Mean absolute error (MAE) and root-mean-square error (RMSE) values of each cortical surface area in self-reported ethnoracial groups and in the model development sample of male participants
	MAE					RMSE
region	Black	South Asian	Chinese	Japanese	model development sample	Black	South Asian	Chinese	Japanese	model development sample
L. bankssts	94.3498	111.279	116.943	116.866	119.981	124.038	141.023	151.157	150.902	151.942
L. caudal anterior cingulate	107.186	91.256	101.909	97.6315	94.2281	136.978	113.892	132.613	120.748	118.687
L. caudal anterior cingulate	224.077	234.413	238.665	241.262	238.566	275.266	292.071	303.1	303.104	299.542
L. cuneus	138.084	134.28	134.057	129.789	143.679	173.326	169.347	174.452	164.515	180.452
L. entorhinal	56.5036	55.1384	61.1164	62.1857	62.3723	71.1496	69.6535	78.985	79.6957	77.668
L. fusiform	189.293	186.57	229.451	241.693	225.567	245.118	231.603	288.709	308.322	283.36
L. inferior parietal	331.677	352.525	490.725	313.036	398.611	425.347	443.256	617.101	400.052	501.351
L. inferior temporal	258.022	243.79	322.91	279.174	281.823	323.446	309.254	415.023	351.231	353.433
L. isthmus cingulate	94.1087	79.2293	177.44	113.369	106.033	121.308	97.1693	245.591	139.963	132.84
L. lateral occipital	375.4	337.267	341.327	314.743	374.562	503.337	420.804	423.614	393.56	470.079
L. lateral orbitofrontal	136.022	134.393	140.599	130.941	153.221	169.77	169.821	178.526	165.066	193.28
L. lingual	272.247	236.563	264.993	257.152	274.816	344.921	294	340.845	325.578	343.957
L. medial orbitofrontal	152.496	135.191	164.749	142.189	139.577	189.826	165.804	203.431	176.422	174.663
L. middle temporal	179.581	192.484	253.091	216.476	229.838	219.721	242.254	319.465	265.082	288.434
L. parahippocampal	59.6148	52.7108	69.7942	86.1413	60.8201	74.1926	66.9108	90.6602	117.25	76.3767
L. paracentral	96.7214	96.1771	113.758	106.798	113.639	122.181	122.569	146.474	140.901	142.892
L. pars opercularis	202.714	160.245	197.371	185.811	181.999	236.573	199.056	256.617	231.119	229.056
L. pars orbitalis	58.2943	57.637	54.8424	50.5907	55.8073	71.7813	72.2707	69.7784	63.5334	70.0563
L. pars triangularis	120.95	117.792	144.085	134.382	140.578	149.192	149.71	183.874	170.36	175.427
L. pericalcarine	176.423	165.834	179.472	155.465	176.072	217.278	207.869	225.747	192.248	218.215
L. postcentral	227.624	209.907	344.454	249.818	258.283	282.498	272.653	448.818	322.308	328.521
L. posterior cingulate	102.218	96.2112	139.339	107.971	115.565	134.794	119.457	192.826	137.421	145.449
L. precentral	230.452	259.415	368.262	242.644	276.245	296.543	329.198	478.909	315.217	348.567
L. precuneus	262.074	233.606	301.324	217.916	255.903	331.623	284.864	379.33	279.088	324.964
L. rostral anterior cingulate	102.488	94.7457	105.693	94.9644	99.9029	126.402	118.402	132.863	120.958	125.388
L. rostral middle frontal	414.663	373.748	370.002	331.105	396.263	522.511	481.001	477.5	421.497	499.941
L. superior frontal	426.532	382.46	376.574	343.004	401.429	537.9	476.621	475.75	431.913	504.32
L. superior parietal	466.073	337.655	403.461	367.651	392.523	577.769	443.245	510.608	477.352	497.039
L. superior temporal	277.539	225.83	249.71	215.118	239.668	341.09	283.176	325.566	279.177	303.008
L. supramarginal	418.576	348.373	368.925	308.79	375.615	513.42	442.711	471.246	394.456	472.015
L. frontal pole	31.9838	35.6125	24.7163	24.1222	24.7734	40.0125	42.496	31.3563	30.5596	31.235
L. temporal pole	57.1541	53.4863	49.3185	42.5207	45.5457	73.6416	69.6691	64.1725	54.9586	57.1255
L. transverse temporal	44.6064	44.19	58.7769	53.641	52.228	58.5553	56.6686	76.2812	67.7247	65.1555
L. insula	168.298	125.139	169.423	124.266	135.362	213.369	162.952	226.643	165.998	172.918
R. bankssts	82.5373	80.075	94.2152	86.9201	95.3509	102.541	100.141	121.408	108.749	120.129
R. caudal anterior cingulate	125.41	93.5146	127.222	110.271	111.632	165.441	115.524	169.718	142.602	139.241
R. caudal anterior cingulate	216.301	212.736	240.055	233.689	245.458	265.707	263.45	308.806	294.519	309.172
R. cuneus	137.141	152.328	122.988	115.568	139.673	165.936	198.33	158.524	150.521	175.545
R. entorhinal	55.4916	52.8351	65.7761	64.3336	60.4738	78.3455	68.395	83.3205	81.0335	75.42
R. fusiform	198.943	201.17	245	239.007	223.316	248.14	244.324	302.75	301.13	281.243
R. inferior parietal	419.315	415.363	524.448	382.245	454.617	540.657	528.286	658.218	482.231	569.679
R. inferior temporal	208.96	223.078	320.134	249.206	255.23	261.057	278.947	397.94	309.977	321.501
R. isthmus cingulate	83.3701	76.8898	120.18	105.048	93.3179	101.715	101.284	156.25	132.827	117.728
R. lateral occipital	419.658	378.928	378.109	331.861	395.138	520.438	469.198	474.177	416.049	494.94
R. lateral orbitofrontal	186.979	159.891	158.787	164.095	178.064	233.075	199.501	201.718	203.769	224.103
R. lingual	298.285	261.508	272.027	241.607	280.202	371.225	335.594	340.327	302.839	351.71
R. medial orbitofrontal	176.435	160.08	114.654	113.557	120.225	207.517	191.661	144.724	142.185	151.975
R. middle temporal	169.732	213.221	240.601	231.287	224.454	212.795	265.586	300.47	284.325	282.699
R. parahippocampal	49.7665	54.2949	66.7028	68.4056	59.3336	62.7495	68.6906	85.9342	87.1942	74.5054
R. paracentral	113.405	117.814	140.831	144.922	135.113	147.631	148.33	180.14	181.954	170.413
R. pars opercularis	131.302	123.968	171.823	155.561	149.95	156.141	153.555	221.074	193.125	187.86
R. pars orbitalis	72.504	77.4915	70.1217	61.95	69.7044	94.9306	99.0624	86.9608	78.017	87.7189
R. pars triangularis	138.113	155.236	185.54	178.457	172.706	172.768	204.809	238.693	220.4	215.061
R. pericalcarine	178.93	175.62	180.151	163.011	183.254	228.404	221.596	223.58	199.494	228.152
R. postcentral	256.367	208.297	388.679	246.671	256.596	340.262	283.888	508.507	318.617	331.702
R. posterior cingulate	114.221	87.6846	134.716	107.419	115.402	138.986	112.413	175.095	135.995	146.215
R. precentral	336.08	293.165	384.417	260.943	288.347	400.191	364.428	508.908	336.721	365.999
R. precuneus	254.626	231.995	308.237	264.48	273.008	322.162	290.732	387.053	334.36	346.664
R. rostral anterior cingulate	91.3682	86.476	96.0491	91.4906	90.6156	111.854	107.255	118.406	117.949	112.518
R. rostral middle frontal	450.83	424.279	390.816	336.295	420.065	581.973	571.741	534.856	414.576	535.92
R. superior frontal	474.568	383.543	409.175	345.212	415.905	583.058	474.75	525.517	439.785	529.572
R. superior parietal	482.293	349.022	395.023	332.322	378.577	606.633	461.285	507.132	421.946	480.681
R. superior temporal	252.59	195.445	210.592	187.122	204.318	316.149	244.728	270.206	249.204	257.993
R. supramarginal	333.094	280.112	353.846	311.649	336.272	423.194	363.542	446.577	391.287	425.395
R. frontal pole	27.9784	34.7125	32.2122	34.2087	31.0057	34.9002	44.467	39.9281	42.9195	39.0227
R. temporal pole	85.4061	60.7568	51.9461	46.838	46.7765	101.901	76.8857	64.6354	58.5531	58.9836
R. transverse temporal	30.484	28.1013	37.3518	38.8277	35.0503	39.5612	34.6648	47.8072	47.5359	43.891
R. insula	157.674	147.762	211.225	138.428	159.515	203.802	185.767	263.23	171.992	198.158
