## Supplement for "Generalizability of Normative Models of Brain Morphometry Across Distinct Ethnoracial Groups": Table S10-S12.xlsx

### Sheet: Table S10
Table S10. Mean absolute error (MAE) and root-mean-square error (RMSE) values of each regional subcortical volume in genetically determined ethnoracial groups and in the model development sample of male participants
	MAE					RMSE
region	AFR	AMR	EUR	EAS	model development sample	AFR	AMR	EUR	EAS	model development sample
L. thalamus	317.48	346.522	385.576	421.372	490.983	393.83	437.318	471.041	490.477	626.073
L. caudate	459.266	406.242	466.134	518.268	443.736	527.039	530.113	563.619	588.686	561.442
L. putamen	418.782	299.135	375.77	375.183	322.482	485.872	345.557	480.02	499.708	406.108
L. pallidum	434.055	273.796	369.992	378.237	331.834	501.774	353.298	469.86	467.936	419.083
L. hippocampus	438.418	424.696	472.577	423.875	429.613	546.567	523.955	599.242	541.184	545.693
L. amygdala	467.642	387.403	436.132	415.091	400.376	575.313	498.133	542.318	524.314	508.276
L. accumbens	213.881	185.401	229.255	143.681	170.29	246.799	211.272	267.664	179.084	216.018
R. thalamus	233.483	231.523	273.954	190.461	152.364	271.283	270.068	307.056	234.338	192.603
R. caudate	351.341	308.503	295.297	262.182	278.587	442.922	367.034	391.247	333.097	351.096
R. putamen	433.636	337.103	283.188	301.385	284.921	522.899	381.724	367.065	373.672	358.901
R. pallidum	163.324	130.861	143.959	150.545	146.303	203.773	160.613	181.971	183.271	183.707
R. hippocampus	178.011	132.42	166.35	121.336	150.805	218.155	171.62	200.738	150.695	189.661
R. amygdala	106.604	57.9941	85.5477	76.5189	78.3601	120.044	75.3837	102.95	95.8414	98.6092
R. accumbens	106.633	75.6021	99.1759	114.834	74.4678	119.497	89.6693	117.011	132.976	93.7782

### Sheet: Table S11
Table S11. Mean absolute error (MAE) and root-mean-square error (RMSE) values of each cortical thickness in genetically determined ethnoracial groups and in the model development sample of male participants
	MAE					RMSE
region	AFR	AMR	EUR	EAS	model development sample	AFR	AMR	EUR	EAS	model development sample
L. bankssts	0.11212	0.109481	0.102939	0.108027	0.109992	0.13136	0.143969	0.130345	0.143014	0.138945
L. caudal anterior cingulate	0.153383	0.164216	0.160689	0.160311	0.162207	0.183003	0.198549	0.201235	0.204972	0.204278
L. caudal anterior cingulate	0.0876948	0.0629195	0.0732772	0.065914	0.0818549	0.11906	0.0790032	0.0920161	0.0828483	0.103881
L. cuneus	0.10533	0.104454	0.105371	0.0872912	0.096935	0.129115	0.137164	0.13163	0.10324	0.121666
L. entorhinal	0.232979	0.313727	0.238804	0.273548	0.232527	0.292344	0.36058	0.304172	0.33175	0.291163
L. fusiform	0.0733279	0.0754098	0.0731135	0.0754166	0.0812229	0.0969762	0.0956168	0.0897798	0.0862299	0.102436
L. inferior parietal	0.0603498	0.0605503	0.0616468	0.0513518	0.067044	0.0790102	0.083422	0.0787355	0.0612661	0.0850551
L. inferior temporal	0.154815	0.14849	0.150383	0.0939645	0.0985386	0.18156	0.182595	0.174349	0.113769	0.123473
L. isthmus cingulate	0.142805	0.140109	0.134509	0.103143	0.128702	0.171692	0.166503	0.169158	0.129219	0.162455
L. lateral occipital	0.0854254	0.0608055	0.0691165	0.0761669	0.0690182	0.101563	0.0856963	0.0853873	0.0974387	0.0874806
L. lateral orbitofrontal	0.0881378	0.0720186	0.0769478	0.0645261	0.0890745	0.105628	0.0881967	0.0992068	0.0862924	0.112677
L. lingual	0.108574	0.0775271	0.0906998	0.0838456	0.0813115	0.130835	0.0908145	0.109801	0.102549	0.10256
L. medial orbitofrontal	0.104136	0.106721	0.111038	0.0760116	0.103002	0.131541	0.124997	0.13938	0.0933082	0.130181
L. middle temporal	0.102696	0.115231	0.112192	0.110916	0.0964637	0.132637	0.133459	0.137461	0.13929	0.122861
L. parahippocampal	0.196464	0.248368	0.206508	0.189395	0.217656	0.246762	0.286541	0.261823	0.210359	0.268946
L. paracentral	0.0861545	0.0559651	0.0880306	0.0723715	0.0926493	0.104346	0.0705505	0.111506	0.103355	0.117104
L. pars opercularis	0.0797524	0.0695428	0.0726978	0.0449829	0.0838401	0.0986432	0.0845759	0.0962717	0.0564917	0.105797
L. pars orbitalis	0.146306	0.130504	0.128007	0.117846	0.131763	0.187611	0.168513	0.15955	0.148026	0.165194
L. pars triangularis	0.088548	0.0634637	0.0870707	0.105415	0.0930868	0.110468	0.078388	0.105279	0.128054	0.117331
L. pericalcarine	0.0993737	0.106175	0.104308	0.102229	0.0945403	0.119676	0.124137	0.129079	0.129209	0.119008
L. postcentral	0.0677676	0.0673128	0.0809585	0.0867483	0.0709865	0.0929846	0.0942274	0.104425	0.110963	0.0906739
L. posterior cingulate	0.0988393	0.110843	0.107597	0.101208	0.103851	0.121796	0.1293	0.132295	0.123284	0.130712
L. precentral	0.0683733	0.0671293	0.0607844	0.059965	0.073069	0.088049	0.0848452	0.0814358	0.0780578	0.0942207
L. precuneus	0.0638852	0.0682946	0.0581956	0.0483257	0.0659624	0.0837908	0.082482	0.0761072	0.0623497	0.0842993
L. rostral anterior cingulate	0.164226	0.138982	0.129672	0.132414	0.148166	0.20086	0.169295	0.162397	0.152778	0.188102
L. rostral middle frontal	0.0822716	0.0651935	0.0659936	0.054084	0.0696351	0.102348	0.0821373	0.0854715	0.0620883	0.0889988
L. superior frontal	0.0810453	0.0579934	0.0621853	0.0562465	0.0690455	0.103939	0.0672636	0.0809115	0.0734495	0.0879921
L. superior parietal	0.0562887	0.0646767	0.0570217	0.0434155	0.0650372	0.0691042	0.0829159	0.0727143	0.0541197	0.0835673
L. superior temporal	0.136949	0.104156	0.106941	0.123673	0.0891665	0.167903	0.124814	0.12884	0.13923	0.112732
L. supramarginal	0.0544047	0.0524494	0.0713787	0.0459426	0.0686609	0.071811	0.0644128	0.0905922	0.0601594	0.0875961
L. frontal pole	0.283167	0.243668	0.237819	0.213116	0.189325	0.351847	0.299563	0.294695	0.279633	0.238217
L. temporal pole	0.324149	0.221259	0.25239	0.307681	0.229391	0.390753	0.296709	0.309028	0.358751	0.289095
L. transverse temporal	0.10622	0.11987	0.13791	0.122332	0.149747	0.129814	0.152902	0.174524	0.164641	0.188013
L. insula	0.0806311	0.100116	0.0918457	0.0709883	0.103095	0.0949199	0.118075	0.113227	0.0890798	0.130867
R. bankssts	0.107932	0.0751651	0.109307	0.110891	0.116809	0.128945	0.100457	0.138597	0.132548	0.146749
R. caudal anterior cingulate	0.114158	0.154138	0.132736	0.171348	0.147934	0.145139	0.202522	0.171562	0.233467	0.18757
R. caudal anterior cingulate	0.083668	0.0823782	0.0770101	0.0573723	0.0824541	0.103662	0.10344	0.0988633	0.0691898	0.10437
R. cuneus	0.116134	0.104841	0.105686	0.0875219	0.0938498	0.148021	0.139518	0.138326	0.12846	0.11787
R. entorhinal	0.321998	0.388831	0.28808	0.261269	0.254048	0.38651	0.445797	0.3485	0.326923	0.318774
R. fusiform	0.0719857	0.0657437	0.0637869	0.0618571	0.0790133	0.087804	0.0800816	0.080063	0.0703639	0.100089
R. inferior parietal	0.0515842	0.0458438	0.0509628	0.0507939	0.0642828	0.0678118	0.0607979	0.0644045	0.0746157	0.081863
R. inferior temporal	0.116493	0.11044	0.108585	0.0999837	0.089994	0.140061	0.135754	0.130814	0.115722	0.113848
R. isthmus cingulate	0.147485	0.13313	0.142738	0.124985	0.128536	0.182835	0.165079	0.175558	0.152006	0.162292
R. lateral occipital	0.105609	0.0637955	0.0762246	0.0742593	0.0720172	0.123051	0.082786	0.0940891	0.0908159	0.0907267
R. lateral orbitofrontal	0.0968633	0.0863871	0.0901187	0.0744715	0.0972573	0.125854	0.095995	0.112772	0.0862322	0.123052
R. lingual	0.112304	0.0842401	0.0954025	0.0901413	0.0808762	0.133107	0.100585	0.121111	0.106743	0.102222
R. medial orbitofrontal	0.0959422	0.0890643	0.106566	0.0978384	0.108355	0.134141	0.112614	0.134728	0.114069	0.137332
R. middle temporal	0.0907748	0.111267	0.104552	0.0718982	0.0896513	0.115041	0.138511	0.12489	0.0943861	0.113939
R. parahippocampal	0.151075	0.155216	0.170701	0.206835	0.17779	0.195381	0.198952	0.214638	0.238307	0.222172
R. paracentral	0.0921217	0.0752783	0.0809652	0.0899757	0.0920289	0.110277	0.0912937	0.101944	0.122334	0.116307
R. pars opercularis	0.104982	0.0758211	0.0920161	0.0624615	0.0918253	0.127913	0.091614	0.113518	0.0741796	0.116195
R. pars orbitalis	0.131643	0.127712	0.129946	0.144633	0.129761	0.161392	0.158271	0.163297	0.170945	0.162961
R. pars triangularis	0.0659989	0.0645496	0.0815536	0.112025	0.0890426	0.0889436	0.083359	0.0986604	0.125563	0.112756
R. pericalcarine	0.097421	0.0930952	0.10268	0.0867806	0.0965773	0.121742	0.117184	0.127086	0.0993108	0.12065
R. postcentral	0.0895683	0.0775122	0.0819602	0.0919313	0.0767192	0.111271	0.102392	0.107713	0.104837	0.100315
R. posterior cingulate	0.105662	0.0823891	0.0915316	0.0860884	0.0991231	0.131142	0.105212	0.113505	0.10064	0.125795
R. precentral	0.0762696	0.052373	0.06778	0.0755762	0.0752551	0.0981882	0.0629468	0.0856685	0.0900661	0.0994276
R. precuneus	0.0790963	0.0766891	0.0675373	0.0522555	0.0653111	0.103675	0.0969348	0.0940314	0.0751244	0.0842622
R. rostral anterior cingulate	0.157102	0.150883	0.143702	0.107401	0.15548	0.196288	0.184717	0.177442	0.131003	0.196143
R. rostral middle frontal	0.0671014	0.0600234	0.0743187	0.0638232	0.0726904	0.0819859	0.0726054	0.0911186	0.0879679	0.0924787
R. superior frontal	0.0629416	0.0596208	0.0624294	0.0678251	0.0704335	0.0840284	0.0731769	0.0776645	0.0849261	0.0891274
R. superior parietal	0.0483053	0.0642123	0.0550218	0.0339653	0.0651313	0.0654382	0.0764456	0.0696697	0.0451061	0.0838315
R. superior temporal	0.0896483	0.0646474	0.0905581	0.0723309	0.087112	0.115144	0.0828486	0.114037	0.0943956	0.110159
R. supramarginal	0.068166	0.06359	0.0641702	0.0589284	0.0703723	0.0872309	0.0866456	0.0817059	0.0758244	0.0895213
R. frontal pole	0.239024	0.206797	0.209979	0.200724	0.184408	0.292977	0.271395	0.264988	0.228215	0.232319
R. temporal pole	0.351373	0.272938	0.301688	0.248862	0.236023	0.402741	0.323476	0.362809	0.31361	0.297687
R. transverse temporal	0.129346	0.0897517	0.143886	0.104818	0.159949	0.15922	0.119243	0.179999	0.126146	0.200145
R. insula	0.0935237	0.121722	0.101463	0.0815598	0.108043	0.116727	0.156591	0.12533	0.0965763	0.13597

### Sheet: Table S12
Table S12. Mean absolute error (MAE) and root-mean-square error (RMSE) values of each cortical surface area in genetically determined ethnoracial groups and in the model development sample of male participants
	MAE					RMSE
region	AFR	AMR	EUR	EAS	model development sample	AFR	AMR	EUR	EAS	model development sample
L. bankssts	181.433	173.251	134.198	179.214	119.981	219.047	224.592	171.131	225.636	151.942
L. caudal anterior cingulate	126.651	105.849	127.636	134.397	94.2281	166.989	157.844	170.05	178.83	118.687
L. caudal anterior cingulate	245.562	222.676	270.805	318.53	238.566	332.85	271.361	336.617	393.838	299.542
L. cuneus	115.311	122.617	139.511	152.917	143.679	152.621	148.021	174.292	176.452	180.452
L. entorhinal	63.4453	64.7086	54.0891	57.4662	62.3723	74.7009	82.2904	72.7658	72.304	77.668
L. fusiform	222.152	257.482	250.831	224.629	225.567	296.452	332.774	327.316	283.719	283.36
L. inferior parietal	460.871	455.465	448.191	478.73	398.611	558.608	591.165	561.416	620.002	501.351
L. inferior temporal	309.699	289.104	259.537	259.929	281.823	383.832	374.302	329.097	344.419	353.433
L. isthmus cingulate	111.558	122.983	124.406	129.422	106.033	159.834	158.877	157.622	155.511	132.84
L. lateral occipital	453.247	400.01	389.22	379.371	374.562	548.507	480.883	479.174	443.978	470.079
L. lateral orbitofrontal	149.45	139.237	149.705	161.087	153.221	187.309	179.202	191.967	224.057	193.28
L. lingual	231.647	264.403	275.544	325.49	274.816	303.12	330.684	351.829	420.571	343.957
L. medial orbitofrontal	162.088	162.371	196.072	195.042	139.577	205.713	201.813	238.627	235.439	174.663
L. middle temporal	209.729	193.656	218.844	219.116	229.838	283.601	230.529	277.132	296.849	288.434
L. parahippocampal	75.3296	89.6796	96.4369	84.7455	60.8201	98.9885	112.211	124.482	106.802	76.3767
L. paracentral	107.177	124.531	154.509	155.278	113.639	131.641	166.293	196.365	195.199	142.892
L. pars opercularis	205.38	215.445	209.501	196.635	181.999	241.493	268.975	258.879	270.62	229.056
L. pars orbitalis	80.9151	79.5733	68.0638	115.951	55.8073	97.9096	99.4815	80.7525	139.096	70.0563
L. pars triangularis	133.06	158.59	156.678	160.389	140.578	166.772	200.12	190.521	191.908	175.427
L. pericalcarine	156.921	124.582	172.985	158.97	176.072	185.485	166.424	213.934	208.713	218.215
L. postcentral	205.979	276.904	271.249	286.231	258.283	254.445	367.975	345.758	378.316	328.521
L. posterior cingulate	149.161	121.419	145.987	191.437	115.565	187.276	162.918	189.184	224.529	145.449
L. precentral	302.688	252.499	295.966	337.597	276.245	420.46	322.472	377.925	382.927	348.567
L. precuneus	216.075	286.734	271.33	319.529	255.903	271.798	374.171	350.656	424.136	324.964
L. rostral anterior cingulate	76.6719	97.999	90.0752	92.4225	99.9029	105.047	129.714	111.899	106.013	125.388
L. rostral middle frontal	567.336	456.178	447.032	455.939	396.263	702.829	538.341	560.873	528.386	499.941
L. superior frontal	385.329	387.863	349.726	422.319	401.429	474.226	511.104	454.327	571.651	504.32
L. superior parietal	386.486	441.151	395.939	469.236	392.523	500.037	536.961	512.157	546.984	497.039
L. superior temporal	220.124	268.443	232.991	264.439	239.668	264.181	336.189	307.489	312.746	303.008
L. supramarginal	350.94	382.216	355.983	299.724	375.615	435.702	475.369	447.632	354.159	472.015
L. frontal pole	67.3605	51.8003	55.0839	64.8212	24.7734	73.1022	60.0035	62.6824	68.8681	31.235
L. temporal pole	38.8943	45.3746	53.6224	50.3093	45.5457	49.5072	55.1693	65.8254	59.7955	57.1255
L. transverse temporal	40.7596	50.1426	53.3796	39.8563	52.228	48.2208	58.1402	67.5793	51.4382	65.1555
L. insula	135.595	127.25	129.978	148.43	135.362	177.667	156.223	163.235	186.677	172.918
R. bankssts	151.61	122.382	124.732	102.491	95.3509	185.083	149.79	156.219	129.865	120.129
R. caudal anterior cingulate	114.374	128.216	129.263	103.545	111.632	143.119	160.068	162.726	124.71	139.241
R. caudal anterior cingulate	252.499	217.751	281.989	296.195	245.458	329.048	261.938	351.696	383.185	309.172
R. cuneus	134.726	125.343	166.724	179.038	139.673	184.478	197.177	231.069	222.693	175.545
R. entorhinal	65.6254	72.3188	64.994	97.4316	60.4738	81.6245	88.0551	81.624	109.376	75.42
R. fusiform	230.614	227.314	251.531	189.232	223.316	304.404	287.86	322.164	275.349	281.243
R. inferior parietal	528.861	537.752	486.999	592.544	454.617	646.839	642.832	603.415	722.172	569.679
R. inferior temporal	275.738	237.118	263.918	275.272	255.23	342.421	309.906	331.191	332.244	321.501
R. isthmus cingulate	119.348	118.674	113.375	132.314	93.3179	159.289	154.415	148.534	174.174	117.728
R. lateral occipital	600.471	460.563	519.282	540.363	395.138	716.327	567.309	640.162	637.379	494.94
R. lateral orbitofrontal	190.033	228.773	165.823	211.624	178.064	236.752	268.695	214.398	257.503	224.103
R. lingual	205.204	259.495	277.393	320.642	280.202	267.649	318.768	352.043	372.48	351.71
R. medial orbitofrontal	180.856	189.215	203.938	239.804	120.225	216.976	217.63	235.422	267.999	151.975
R. middle temporal	217.72	199.496	224.135	250.323	224.454	280.453	252.433	278.54	300.286	282.699
R. parahippocampal	89.5613	77.5512	116.024	69.0446	59.3336	113.596	101.362	151.386	99.2221	74.5054
R. paracentral	143.332	155.732	159.691	156.197	135.113	178.76	242.044	209.235	211.797	170.413
R. pars opercularis	165.047	205.039	190.58	240.107	149.95	203.567	255.154	233.015	269.159	187.86
R. pars orbitalis	68.56	80.0568	74.8664	83.0587	69.7044	88.578	103.908	92.0969	104.092	87.7189
R. pars triangularis	187.538	205.507	176.708	203.753	172.706	236.442	267.825	220.465	235.186	215.061
R. pericalcarine	181.608	127.273	158.508	162.171	183.254	221.899	173.078	200.229	205.302	228.152
R. postcentral	295.217	189.189	277.922	293.538	256.596	363.247	246.736	346	375.93	331.702
R. posterior cingulate	124.394	132.951	140.122	143.884	115.402	174.617	221.102	197.601	206.701	146.215
R. precentral	300.096	251.969	313.802	431.461	288.347	398.5	323.208	425.807	599.697	365.999
R. precuneus	263.38	384.096	297.028	374.083	273.008	344.857	483.424	381.322	512.326	346.664
R. rostral anterior cingulate	120.246	111.575	112.339	125.535	90.6156	153.574	143.566	138.416	154.503	112.518
R. rostral middle frontal	516.681	379.079	408.829	546.477	420.065	649.029	449.513	516.966	662.481	535.92
R. superior frontal	351.269	348.395	389.768	360.375	415.905	447.72	432.217	482.908	439.312	529.572
R. superior parietal	346.929	423.808	410.402	364.72	378.577	454.305	528.878	508.688	433.593	480.681
R. superior temporal	214.977	202.399	228.642	211.077	204.318	265.891	253.148	283.423	262.86	257.993
R. supramarginal	359.709	361.27	354.304	317.415	336.272	466.031	449.705	459.105	423.271	425.395
R. frontal pole	59.3855	59.9859	47.3982	65.0224	31.0057	68.454	65.4412	57.2833	74.4354	39.0227
R. temporal pole	56.5219	69.542	76.1539	74.0707	46.7765	68.3053	82.4003	88.383	86.6904	58.9836
R. transverse temporal	33.9185	38.5117	36.1027	36.3166	35.0503	42.9567	48.8132	44.5353	43.9821	43.891
R. insula	189.169	127.562	158.202	140.554	159.515	245.612	165.654	194.591	181.597	198.158
