## Supplement for "Generalizability of Normative Models of Brain Morphometry Across Distinct Ethnoracial Groups": Table S13-S18.xlsx

### Sheet: Table S13
Table S13. Relative mean absolute error (MAE) values of each regional subcortical volume in ethnoracial groups and in the model development sample of female participants
	MAE
region	AFR	AMR	EAS	EUR	Black	South Asian	East Asian (Chinese)	East Asian (Japanese)	model development sample
L. thalamus	0.0435734	0.041432	0.0447011	0.0452932	0.0603257	0.0757336	0.07993	0.0783523	0.0605722
L. caudate	0.0939133	0.06739	0.0819813	0.0891318	0.100311	0.0932891	0.0866865	0.0848431	0.0846942
L. putamen	0.0816178	0.0614764	0.0743587	0.072527	0.0813351	0.0948202	0.0857241	0.0922192	0.0767608
L. pallidum	0.0909997	0.111439	0.105729	0.11501	0.125098	0.105238	0.119758	0.125618	0.0830799
L. hippocampus	0.0921558	0.0765605	0.0703484	0.071595	0.0698079	0.0599804	0.0629615	0.06325	0.0621348
L. amygdala	0.0984033	0.0806434	0.0802213	0.0679632	0.094887	0.0930365	0.0846686	0.0933085	0.0872204
L. accumbens	0.183516	0.129155	0.166627	0.146826	0.171425	0.169968	0.194444	0.117197	0.141684
R. thalamus	0.060202	0.0490644	0.0567115	0.0622791	0.0689457	0.0628594	0.0695348	0.0645033	0.0563187
R. caudate	0.0891721	0.0563517	0.0851232	0.0908858	0.0967619	0.0902899	0.0938423	0.0829617	0.0842759
R. putamen	0.0876109	0.0736497	0.0754861	0.0715046	0.073305	0.0801087	0.0768639	0.0749881	0.0728589
R. pallidum	0.150339	0.171653	0.163581	0.147834	0.139584	0.120059	0.0880007	0.0878831	0.0791835
R. hippocampus	0.100679	0.0724483	0.0758791	0.0835617	0.0728656	0.0623683	0.0696908	0.0584708	0.0619947
R. amygdala	0.130259	0.129055	0.0954525	0.0861098	0.0914681	0.0859275	0.0779184	0.104178	0.0816818
R. accumbens	0.163516	0.138867	0.154345	0.210738	0.132586	0.145048	0.14637	0.108792	0.119705
Average	0.104711	0.0899418	0.0950389	0.0972329	0.098479	0.0956233	0.0954567	0.0883261	0.0822975

### Sheet: Table S14
Table S14. Relative mean absolute error (MAE) values of each regional cortical thickness in ethnoracial groups and in the model development sample of female participants
Column1	MAE
region	AFR	AMR	EAS	EUR	Black	South Asian	East Asian (Chinese)	East Asian (Japanese)	model development sample
L. bankssts	0.0382049	0.0400603	0.037494	0.0359771	0.0557	0.0457708	0.038016	0.0443514	0.0434246
L. caudal anterior cingulate	0.0474977	0.0490645	0.0585578	0.0663642	0.0678842	0.0556424	0.0609809	0.085073	0.0613028
L. caudal anterior cingulate	0.0334313	0.0257676	0.0244895	0.0265754	0.0390166	0.0291821	0.0265032	0.0338253	0.0302069
L. cuneus	0.0670963	0.0452785	0.0479422	0.0560632	0.0526077	0.0515944	0.0457882	0.0559997	0.0491458
L. entorhinal	0.0695647	0.0806225	0.072203	0.0774228	0.0673578	0.0670585	0.071622	0.0881892	0.0705998
L. fusiform	0.0218255	0.0295932	0.0259641	0.028712	0.0247951	0.0281833	0.0308303	0.031083	0.0282025
L. inferior parietal	0.0235811	0.0219923	0.0233789	0.0201369	0.0269723	0.0227563	0.0222161	0.0274012	0.0254825
L. inferior temporal	0.0355246	0.0485336	0.0416828	0.0369726	0.0322444	0.0309055	0.030482	0.0342158	0.0345091
L. isthmus cingulate	0.0608409	0.0537882	0.0514878	0.0496425	0.0617347	0.0599184	0.0787664	0.0629711	0.0536294
L. lateral occipital	0.0390593	0.0299636	0.0288923	0.0410305	0.0342557	0.0254211	0.0290156	0.0350641	0.0308561
L. lateral orbitofrontal	0.0332232	0.0297686	0.030666	0.0282044	0.0330179	0.0316299	0.0298898	0.0392006	0.032217
L. lingual	0.0661054	0.0341188	0.0423244	0.0483868	0.0481311	0.0357165	0.0469638	0.0442345	0.0397073
L. medial orbitofrontal	0.0412407	0.0401842	0.041324	0.0422291	0.0377709	0.0375621	0.0368077	0.0473799	0.0411942
L. middle temporal	0.0305225	0.0456354	0.0378357	0.0398369	0.0288172	0.0319593	0.0270129	0.0307465	0.0325743
L. parahippocampal	0.0600468	0.0792423	0.0637968	0.0752786	0.0758652	0.0778304	0.090784	0.0905653	0.0765626
L. paracentral	0.0251228	0.0309202	0.030581	0.0277049	0.046356	0.0433742	0.0359	0.0375724	0.0376998
L. pars opercularis	0.0334359	0.0225009	0.0259066	0.0263672	0.0375907	0.030882	0.0274346	0.0345579	0.0313364
L. pars orbitalis	0.0488387	0.0451343	0.0445512	0.0315509	0.0445285	0.0452008	0.0464901	0.0591127	0.0475741
L. pars triangularis	0.03603	0.036566	0.0319006	0.0280983	0.0350877	0.0344845	0.0329065	0.0375587	0.0372311
L. pericalcarine	0.0548917	0.0543755	0.0535142	0.0609547	0.0587353	0.0649298	0.0623753	0.0700399	0.0564017
L. postcentral	0.0270526	0.0353086	0.0368174	0.0334085	0.0420694	0.0350485	0.0316282	0.0340145	0.0326897
L. posterior cingulate	0.0402085	0.0380855	0.0424487	0.0375944	0.0415385	0.0398166	0.0388255	0.0450688	0.040221
L. precentral	0.018092	0.0201626	0.0215535	0.0249487	0.0370469	0.0366124	0.0269889	0.0302834	0.0268168
L. precuneus	0.0242147	0.0230122	0.0240077	0.0263631	0.0276341	0.0289508	0.0244935	0.027717	0.0264993
L. rostral anterior cingulate	0.0437543	0.0444128	0.0434511	0.0401494	0.0568714	0.0543128	0.0463753	0.0700977	0.0528012
L. rostral middle frontal	0.0304786	0.021977	0.0237507	0.0275125	0.0322791	0.0273757	0.0250299	0.0300526	0.0276868
L. superior frontal	0.0238062	0.0204829	0.019517	0.0190557	0.034743	0.0288953	0.0248552	0.0266776	0.0239174
L. superior parietal	0.0199673	0.0199452	0.0230995	0.0227622	0.0302499	0.0278885	0.0239768	0.0256472	0.0275898
L. superior temporal	0.0420837	0.0312831	0.0314003	0.0366255	0.0303202	0.0332268	0.0292671	0.0317452	0.0312997
L. supramarginal	0.0221691	0.0276196	0.0283707	0.0278007	0.0283537	0.0253003	0.0233204	0.0276768	0.0260698
L. frontal pole	0.0822243	0.0792249	0.0727914	0.0690271	0.0596947	0.0612728	0.0622541	0.0731041	0.066086
L. temporal pole	0.0590141	0.0642372	0.0609949	0.0720692	0.0797879	0.0592052	0.0617745	0.0723773	0.0632642
L. transverse temporal	0.0492504	0.0575714	0.0489608	0.0529615	0.0658977	0.0798741	0.0588337	0.0648685	0.060427
L. insula	0.0251069	0.02749	0.0297856	0.0358357	0.0406514	0.0377813	0.0298357	0.0320215	0.0333073
R. bankssts	0.0367178	0.0394435	0.0398077	0.0329182	0.0445672	0.0428276	0.0387735	0.0481057	0.0430315
R. caudal anterior cingulate	0.0526167	0.0461637	0.0544973	0.0608985	0.0571181	0.052818	0.0611733	0.0800781	0.0589857
R. caudal anterior cingulate	0.0271619	0.027648	0.0306729	0.023542	0.0361205	0.0326485	0.0334927	0.0364416	0.031087
R. cuneus	0.0734079	0.062188	0.0475988	0.0521748	0.0518867	0.0445549	0.0429058	0.0503412	0.0480276
R. entorhinal	0.0666506	0.0725519	0.0741008	0.0814971	0.0820579	0.065264	0.0758996	0.096889	0.0737002
R. fusiform	0.026263	0.0264461	0.0244178	0.0291618	0.0286357	0.0265508	0.0274683	0.0277578	0.0274933
R. inferior parietal	0.0232156	0.0250695	0.0213298	0.0213159	0.0243898	0.0272727	0.022161	0.0283579	0.0247282
R. inferior temporal	0.0309344	0.0415944	0.0342297	0.0339601	0.0264517	0.0311075	0.0283188	0.0374368	0.0312381
R. isthmus cingulate	0.0544774	0.0420087	0.0501123	0.0488514	0.0595793	0.058488	0.0697052	0.0612459	0.0533787
R. lateral occipital	0.0453117	0.0328437	0.0339678	0.0398998	0.0337963	0.027457	0.028386	0.0325875	0.0307717
R. lateral orbitofrontal	0.0311879	0.0323084	0.0318564	0.0298313	0.0347873	0.0318387	0.0328434	0.0399665	0.035963
R. lingual	0.0572163	0.0360619	0.0425581	0.0346893	0.0470077	0.0429347	0.0448428	0.0447038	0.0388098
R. medial orbitofrontal	0.0412722	0.0363879	0.0382589	0.0470583	0.037517	0.0370346	0.0403687	0.0518737	0.0435099
R. middle temporal	0.0286804	0.0367765	0.0295546	0.0245677	0.0286918	0.027318	0.0264336	0.0325112	0.0301199
R. parahippocampal	0.0600502	0.0653129	0.0535982	0.0576163	0.0759986	0.0683833	0.0714527	0.0711106	0.0637052
R. paracentral	0.0283237	0.03211	0.0281024	0.0304437	0.0471575	0.04357	0.0394972	0.0351915	0.0368712
R. pars opercularis	0.0312398	0.0348197	0.0287129	0.0224473	0.0431038	0.0347461	0.028886	0.0409295	0.0343691
R. pars orbitalis	0.0512571	0.0486556	0.0405225	0.0385063	0.0490546	0.0467962	0.0420695	0.0589467	0.0475165
R. pars triangularis	0.0319777	0.0289007	0.0307203	0.0266504	0.034905	0.0366823	0.0297445	0.0367986	0.0359343
R. pericalcarine	0.0631658	0.0373305	0.0526627	0.0552089	0.0662792	0.0677816	0.0622566	0.0711959	0.0583614
R. postcentral	0.0361603	0.0388951	0.0368563	0.0400888	0.0442675	0.0398102	0.0378857	0.0358436	0.03703
R. posterior cingulate	0.0381362	0.0331428	0.0398887	0.0416817	0.0398213	0.0374321	0.0376303	0.0449022	0.0388678
R. precentral	0.025897	0.0312469	0.0253137	0.0290052	0.0430602	0.0388076	0.0317007	0.0302393	0.0284511
R. precuneus	0.0292916	0.0246672	0.023219	0.029375	0.0276783	0.0280372	0.0238271	0.0257803	0.0262831
R. rostral anterior cingulate	0.0420543	0.0525192	0.0506022	0.0491338	0.0568653	0.0575064	0.0489369	0.0666549	0.0541484
R. rostral middle frontal	0.0344852	0.0328158	0.0289919	0.0273413	0.0310973	0.0262136	0.0337615	0.028595	0.029
R. superior frontal	0.022853	0.0219571	0.0217688	0.0232989	0.032695	0.0275815	0.0288751	0.0244694	0.0244813
R. superior parietal	0.0240607	0.0295706	0.0241354	0.0199563	0.0315067	0.0299159	0.025151	0.024252	0.0281322
R. superior temporal	0.0311574	0.0271157	0.026117	0.0299822	0.0311552	0.0356047	0.0278217	0.027916	0.0299251
R. supramarginal	0.0271759	0.0286385	0.0265508	0.0296946	0.0272644	0.0296724	0.0269271	0.0274993	0.0265376
R. frontal pole	0.070796	0.07447	0.072279	0.0768929	0.0606636	0.065012	0.064522	0.0755854	0.066953
R. temporal pole	0.0680702	0.0601089	0.0722899	0.0820729	0.0783005	0.0598508	0.0594746	0.0758094	0.0628995
R. transverse temporal	0.0453802	0.0549645	0.0459875	0.04433	0.07849	0.0718341	0.056406	0.059794	0.061227
R. insula	0.0332856	0.0293418	0.0304434	0.0309286	0.0387961	0.0357427	0.0314606	0.031151	0.0343327
Average	0.0406388	0.0396765	0.0387231	0.0399801	0.0447996	0.0419803	0.040578	0.0461979	0.0410942

### Sheet: Table S15
Table S15. Relative mean absolute error (MAE) values of each regional surface area in ethnoracial groups and in the model development sample of female participants
Column1	MAE
region	AFR	AMR	EAS	EUR	Black	South Asian	East Asian (Chinese)	East Asian (Japanese)	model development sample
L. bankssts	0.112974	0.0702625	0.112355	0.110144	0.0933579	0.105143	0.104116	0.104573	0.101085
L. caudal anterior cingulate	0.17072	0.149867	0.138393	0.143033	0.166995	0.142584	0.154607	0.145872	0.138656
L. caudal anterior cingulate	0.130497	0.0998546	0.110509	0.123006	0.114804	0.10512	0.0999944	0.097773	0.094869
L. cuneus	0.0890101	0.076148	0.0892239	0.0781894	0.09248	0.089596	0.0851424	0.0867645	0.0896866
L. entorhinal	0.120036	0.129643	0.13491	0.107803	0.122439	0.128958	0.134855	0.134485	0.128805
L. fusiform	0.0732664	0.061909	0.0756003	0.0811463	0.0623404	0.0600914	0.0748617	0.0673806	0.0649038
L. inferior parietal	0.082702	0.0756286	0.0779367	0.091115	0.0769249	0.0815032	0.0979903	0.0665736	0.0788252
L. inferior temporal	0.0739124	0.0688003	0.0757206	0.0777617	0.0699338	0.0788687	0.0992281	0.0786179	0.0773205
L. isthmus cingulate	0.106616	0.092507	0.101397	0.0996013	0.0875246	0.0916795	0.149109	0.109599	0.0928327
L. lateral occipital	0.0959259	0.0648676	0.0779734	0.0768323	0.0772297	0.0669377	0.067924	0.0634199	0.0696175
L. lateral orbitofrontal	0.0550717	0.054068	0.052108	0.0468714	0.0532368	0.0484694	0.0518365	0.0537227	0.0546412
L. lingual	0.087511	0.0928072	0.0800856	0.0789696	0.0953624	0.0884623	0.0840089	0.076927	0.0828121
L. medial orbitofrontal	0.0897327	0.104928	0.104498	0.0824168	0.0823445	0.0690663	0.0795547	0.0821982	0.0673863
L. middle temporal	0.0625653	0.0610652	0.0598117	0.0627399	0.0555925	0.0592318	0.0798559	0.0633712	0.0661787
L. parahippocampal	0.130191	0.121147	0.125559	0.108346	0.077834	0.06691	0.103558	0.102754	0.0819673
L. paracentral	0.0842807	0.0779226	0.0878686	0.109344	0.0813858	0.0778709	0.0814567	0.0804256	0.0767297
L. pars opercularis	0.081179	0.102175	0.104255	0.0980541	0.104643	0.1194	0.107346	0.0954008	0.093445
L. pars orbitalis	0.113328	0.118786	0.087661	0.0911228	0.0879259	0.0841349	0.0816343	0.0803354	0.0787961
L. pars triangularis	0.112729	0.0870024	0.103969	0.0997376	0.0900102	0.0959169	0.105033	0.100464	0.0974082
L. pericalcarine	0.106523	0.0946294	0.101131	0.0965349	0.13636	0.134494	0.123443	0.116734	0.121885
L. postcentral	0.0571314	0.080676	0.0632701	0.0591059	0.05214	0.0520522	0.0825261	0.0550551	0.0536175
L. posterior cingulate	0.114404	0.105792	0.101289	0.0975823	0.0986812	0.0897321	0.100197	0.0879201	0.0882391
L. precentral	0.0510348	0.0574294	0.0618161	0.0688898	0.0600812	0.0567265	0.0735112	0.0499421	0.0523892
L. precuneus	0.063654	0.0722812	0.0579277	0.0585707	0.0668066	0.0609758	0.0781411	0.0543652	0.0611183
L. rostral anterior cingulate	0.127646	0.107766	0.105989	0.107377	0.147811	0.116191	0.122641	0.114457	0.117854
L. rostral middle frontal	0.0661728	0.0596156	0.0630272	0.0644923	0.0616703	0.06813	0.0669843	0.0568873	0.061552
L. superior frontal	0.0416527	0.0438721	0.0473816	0.0421444	0.0564727	0.0486477	0.0499579	0.0445124	0.0505544
L. superior parietal	0.0539116	0.0666979	0.0733311	0.0724458	0.0915437	0.0711544	0.0748972	0.060922	0.0667638
L. superior temporal	0.0526389	0.061166	0.0625249	0.0607576	0.0729999	0.0595652	0.0636688	0.0567394	0.0557874
L. supramarginal	0.0740565	0.0840275	0.0806561	0.0604705	0.0838895	0.0765216	0.0850537	0.070143	0.0826157
L. frontal pole	0.327514	0.333703	0.284474	0.324203	0.134558	0.135567	0.0977942	0.116346	0.0952441
L. temporal pole	0.0987466	0.105004	0.106592	0.094545	0.100741	0.093731	0.0930646	0.0889475	0.0858684
L. transverse temporal	0.0986876	0.0910313	0.105447	0.108237	0.0889502	0.099716	0.109271	0.104147	0.0987834
L. insula	0.0554703	0.0591642	0.0596255	0.0647656	0.0759544	0.0520006	0.0742194	0.0510079	0.0557175
R. bankssts	0.115724	0.104702	0.11284	0.109403	0.097785	0.0977021	0.0954889	0.0923544	0.0894049
R. caudal anterior cingulate	0.169958	0.15576	0.145645	0.155128	0.15519	0.136695	0.132728	0.135543	0.132248
R. caudal anterior cingulate	0.12553	0.101835	0.116753	0.12687	0.112446	0.104871	0.107797	0.103661	0.102945
R. cuneus	0.102926	0.0761357	0.0890871	0.0811455	0.0800807	0.0729141	0.0751893	0.0730228	0.0808009
R. entorhinal	0.158758	0.161316	0.1672	0.166874	0.133215	0.12189	0.149073	0.186144	0.139644
R. fusiform	0.0650151	0.0690504	0.0721852	0.0660584	0.0640589	0.0713287	0.0712337	0.0709215	0.0668011
R. inferior parietal	0.0759224	0.0728787	0.0820476	0.0863559	0.0850853	0.0697072	0.0886934	0.063693	0.074635
R. inferior temporal	0.0756463	0.0691278	0.0724713	0.0703692	0.0657684	0.0685966	0.0910698	0.0763674	0.0736642
R. isthmus cingulate	0.117924	0.0891987	0.0852778	0.0953478	0.0885619	0.0904955	0.119074	0.0949805	0.0889393
R. lateral occipital	0.117752	0.0687177	0.0841528	0.0786106	0.0799445	0.0798588	0.068028	0.0662838	0.0720942
R. lateral orbitofrontal	0.0560145	0.0517679	0.0612436	0.0446077	0.0759187	0.0674854	0.0626962	0.0608405	0.0652556
R. lingual	0.0774116	0.0829603	0.0744192	0.0768256	0.0959404	0.0911793	0.0810918	0.0715839	0.0802645
R. medial orbitofrontal	0.0893793	0.104043	0.107782	0.132933	0.0901088	0.0733621	0.0543555	0.0573162	0.0582767
R. middle temporal	0.0448993	0.0473247	0.0546516	0.0516821	0.0553003	0.0522746	0.0722757	0.0576623	0.0578916
R. parahippocampal	0.127395	0.104094	0.120359	0.109095	0.095228	0.0794015	0.0950776	0.0895576	0.0812891
R. paracentral	0.0878769	0.0973478	0.0965148	0.086431	0.0843122	0.0826802	0.0861632	0.0899706	0.079814
R. pars opercularis	0.0982096	0.106002	0.115107	0.116536	0.108332	0.0948186	0.113224	0.104655	0.0943056
R. pars orbitalis	0.0953746	0.0980662	0.0859158	0.101627	0.0839248	0.0824794	0.0796829	0.0818845	0.0807666
R. pars triangularis	0.105191	0.0902598	0.111033	0.117987	0.0952669	0.0947388	0.110652	0.106477	0.101984
R. pericalcarine	0.117318	0.0867224	0.103979	0.107451	0.127171	0.114961	0.116538	0.111105	0.114275
R. postcentral	0.0710613	0.0696037	0.061185	0.0518075	0.0539721	0.0609284	0.0890062	0.0564384	0.0579939
R. posterior cingulate	0.104688	0.103731	0.100088	0.104192	0.0891825	0.0828453	0.0990899	0.0885027	0.0862177
R. precentral	0.0522814	0.0704834	0.0609476	0.0768159	0.0636925	0.0615209	0.0728382	0.0551849	0.0546017
R. precuneus	0.0672049	0.0731111	0.0588017	0.064432	0.0610001	0.0601443	0.0821617	0.0610001	0.0623133
R. rostral anterior cingulate	0.148951	0.161833	0.13621	0.150705	0.153315	0.160047	0.135898	0.132588	0.133503
R. rostral middle frontal	0.0658473	0.0589018	0.0693814	0.0591487	0.0676304	0.073404	0.072742	0.0560347	0.0657482
R. superior frontal	0.0476788	0.0563685	0.0501831	0.0433786	0.0611749	0.061526	0.0539807	0.0478556	0.0529916
R. superior parietal	0.0674695	0.0589954	0.0688672	0.075425	0.0987091	0.0629724	0.0717657	0.0574989	0.0646546
R. superior temporal	0.0561186	0.0642134	0.0495708	0.0473845	0.0694969	0.0525191	0.062355	0.0482298	0.0507922
R. supramarginal	0.0730444	0.0853708	0.0835612	0.095399	0.0814299	0.0765309	0.0891184	0.0767953	0.080934
R. frontal pole	0.206918	0.233563	0.187021	0.256771	0.101804	0.128543	0.101907	0.104168	0.0953198
R. temporal pole	0.142584	0.171793	0.174613	0.152195	0.150237	0.122457	0.0996329	0.101517	0.0920781
R. transverse temporal	0.0878517	0.0956631	0.102791	0.100314	0.0961743	0.084658	0.0983425	0.103776	0.0936848
R. insula	0.059424	0.059906	0.0640897	0.0746755	0.0693637	0.0618992	0.0905489	0.0633621	0.0629851
Average	0.09613	0.0931337	0.0941219	0.0952991	0.0898801	0.084891	0.0915735	0.08332	0.0819569

### Sheet: Table S16
Table S16. Relative mean absolute error (MAE) values of each regional subcortical volume in ethnoracial groups and in the model development sample of male participants
	MAE
region	AFR	AMR	EAS	EUR	Black	South Asian	East Asian (Chinese)	East Asian (Japanese)	model development sample
L. thalamus	0.0407712	0.0446059	0.0475893	0.0524107	0.0635497	0.0740186	0.0694334	0.0793494	0.0625496
L. caudate	0.0624377	0.0544731	0.0611045	0.0692727	0.0689963	0.0640289	0.0639157	0.068977	0.0585966
L. putamen	0.105118	0.0777888	0.0895276	0.0899152	0.0811938	0.092538	0.0896523	0.0832494	0.085702
L. pallidum	0.104987	0.0687468	0.0851217	0.0857835	0.0818261	0.0922443	0.0948693	0.0834529	0.0851224
L. hippocampus	0.0712952	0.071506	0.0748999	0.0642095	0.0723667	0.0807289	0.0889832	0.0922812	0.0774591
L. amygdala	0.0797601	0.0655761	0.0714009	0.0640863	0.0743815	0.0723353	0.0771448	0.0807583	0.0727951
L. accumbens	0.111604	0.0934686	0.115803	0.0705415	0.14926	0.115597	0.142759	0.113505	0.0858886
R. thalamus	0.136863	0.135874	0.15849	0.106021	0.156017	0.12624	0.104258	0.0933767	0.0806809
R. caudate	0.0863675	0.0760034	0.069246	0.0616712	0.0729169	0.0759388	0.0666605	0.0804634	0.0646595
R. putamen	0.107079	0.0802953	0.0653591	0.0702599	0.0674023	0.0790608	0.0735417	0.0667595	0.0646256
R. pallidum	0.100661	0.0786209	0.0843013	0.0913186	0.0954461	0.106215	0.086739	0.103893	0.0875861
R. hippocampus	0.106919	0.0778506	0.0960853	0.0701881	0.0894252	0.0926035	0.0778149	0.119935	0.0841492
R. amygdala	0.184558	0.0960419	0.141812	0.12664	0.139232	0.168291	0.185903	0.132351	0.139533
R. accumbens	0.16182	0.113633	0.151788	0.185098	0.125155	0.135352	0.133916	0.112643	0.119835
Average	0.104303	0.0810346	0.0937521	0.086244	0.0955121	0.098228	0.0968279	0.0936425	0.0835131

### Sheet: Table S17
Table S14. Relative mean absolute error (MAE) values of each regional cortical thickness in ethnoracial groups and in the model development sample of male participants
Column1	MAE
region	AFR	AMR	EAS	EUR	Black	South Asian	East Asian (Chinese)	East Asian (Japanese)	model development sample
L. bankssts	0.0403294	0.0384143	0.0365689	0.0390358	0.0597348	0.0478564	0.0412569	0.045723	0.0440098
L. caudal anterior cingulate	0.0531457	0.0570527	0.0556214	0.0551752	0.0664401	0.0571493	0.0628004	0.101419	0.0622018
L. caudal anterior cingulate	0.0302322	0.0219605	0.0253573	0.0229495	0.0315442	0.0336903	0.0307096	0.0329721	0.0312183
L. cuneus	0.0520175	0.0513167	0.0504676	0.0427165	0.0523013	0.0531067	0.0526144	0.0506898	0.0509431
L. entorhinal	0.0693824	0.0880305	0.0690599	0.0796083	0.0616805	0.072481	0.0699127	0.0877094	0.0717866
L. fusiform	0.0252169	0.025344	0.0246469	0.0255501	0.0246739	0.0294149	0.0331368	0.0296434	0.0299581
L. inferior parietal	0.0217749	0.0215188	0.0220347	0.0184719	0.0303133	0.0271162	0.0260127	0.0271526	0.0271144
L. inferior temporal	0.0503269	0.0479978	0.0484812	0.0312265	0.0313785	0.0351465	0.0334106	0.0354599	0.0353933
L. isthmus cingulate	0.0539751	0.0512481	0.0497101	0.0386237	0.0537874	0.0586959	0.0838362	0.0628661	0.0526232
L. lateral occipital	0.0372694	0.025873	0.029196	0.0326677	0.0336941	0.0300994	0.0313967	0.0356917	0.0313889
L. lateral orbitofrontal	0.0295687	0.0241147	0.0256102	0.0217414	0.0364452	0.030623	0.0281668	0.0367818	0.0328175
L. lingual	0.050054	0.0348337	0.0407972	0.038437	0.0470602	0.040021	0.0492412	0.0462562	0.0397229
L. medial orbitofrontal	0.0383998	0.0389016	0.0409611	0.0281015	0.0332959	0.0371413	0.040465	0.0462372	0.0411581
L. middle temporal	0.0324585	0.0359167	0.0348306	0.0351442	0.0328319	0.0337451	0.0281247	0.0322944	0.0336485
L. parahippocampal	0.0677124	0.0854555	0.0689109	0.0663363	0.0867095	0.0739252	0.0948773	0.0889969	0.0797457
L. paracentral	0.0318975	0.020291	0.0317349	0.0262803	0.0430514	0.0421962	0.0371914	0.0374854	0.0376879
L. pars opercularis	0.0271604	0.023788	0.0248987	0.0155201	0.0385425	0.0319545	0.0287244	0.0337611	0.0316312
L. pars orbitalis	0.0468895	0.0420285	0.0412841	0.0379009	0.0494157	0.0421872	0.0478734	0.0547871	0.0478496
L. pars triangularis	0.0312495	0.0225259	0.0309281	0.0377727	0.0391999	0.0328171	0.033861	0.0387212	0.0370668
L. pericalcarine	0.0572025	0.0608501	0.0586236	0.0596935	0.0593742	0.0661711	0.065337	0.0674567	0.0576749
L. postcentral	0.0297954	0.0289665	0.034275	0.0372974	0.0364076	0.040867	0.0325603	0.0330719	0.0335277
L. posterior cingulate	0.0358913	0.0398154	0.0386598	0.036408	0.0379681	0.0389123	0.0458465	0.0464695	0.041231
L. precentral	0.0246284	0.0239872	0.0215377	0.0214486	0.0354795	0.0337998	0.0270197	0.0276364	0.0279633
L. precuneus	0.0236358	0.0249887	0.0213233	0.0179613	0.0288642	0.0271512	0.0258459	0.0276102	0.027192
L. rostral anterior cingulate	0.0517148	0.0448862	0.0412575	0.0425483	0.0573715	0.0525036	0.0499475	0.0713373	0.0521353
L. rostral middle frontal	0.0300001	0.0238096	0.0239234	0.0197877	0.0264704	0.0255543	0.0257985	0.0288468	0.0285551
L. superior frontal	0.025706	0.0185593	0.0197494	0.0180346	0.0321204	0.0310961	0.026932	0.0245805	0.0246297
L. superior parietal	0.0228381	0.0255307	0.0226777	0.017426	0.0307868	0.029257	0.0245609	0.0264192	0.0291089
L. superior temporal	0.0439178	0.0338645	0.0343281	0.0397901	0.0342568	0.0411076	0.0308942	0.033517	0.0318286
L. supramarginal	0.0190665	0.0182612	0.0247309	0.0160911	0.0281461	0.0278129	0.026575	0.0260936	0.0266097
L. frontal pole	0.0870493	0.0758702	0.0736731	0.0652627	0.0635744	0.0563228	0.0647973	0.0783147	0.067121
L. temporal pole	0.0836724	0.058497	0.0661108	0.0791128	0.072809	0.070278	0.0611358	0.0782596	0.0649592
L. transverse temporal	0.0392707	0.0445502	0.0504064	0.0447591	0.0707835	0.0775514	0.0628309	0.0645198	0.0619979
L. insula	0.0248021	0.0303899	0.0276915	0.0214846	0.0350349	0.0363989	0.0308485	0.0315285	0.0340175
R. bankssts	0.0374032	0.0259387	0.0373265	0.0380372	0.0498427	0.0456979	0.040022	0.0456613	0.0446135
R. caudal anterior cingulate	0.0421905	0.0561872	0.0486643	0.0618809	0.0612575	0.0580409	0.0656224	0.0891046	0.0594894
R. caudal anterior cingulate	0.0293275	0.0288813	0.02697	0.0203312	0.0370888	0.034141	0.0358944	0.0354896	0.0318386
R. cuneus	0.056506	0.0504635	0.0501088	0.0423625	0.0489591	0.0506635	0.0471308	0.0480067	0.0487071
R. entorhinal	0.0907844	0.107833	0.0815236	0.0737396	0.0718542	0.0718029	0.0751248	0.100329	0.0758881
R. fusiform	0.0245156	0.0219608	0.0213791	0.0210028	0.026452	0.0288632	0.0273703	0.0293191	0.0287436
R. inferior parietal	0.0183671	0.0162906	0.0180115	0.0181908	0.0255732	0.0254996	0.0243376	0.0276665	0.0255127
R. inferior temporal	0.0375536	0.0356918	0.0347294	0.0326968	0.0266774	0.0309826	0.0310483	0.0395802	0.0317108
R. isthmus cingulate	0.0559689	0.050422	0.0537905	0.0475139	0.0496632	0.0580248	0.0730934	0.061924	0.053277
R. lateral occipital	0.0448258	0.0260864	0.031238	0.031204	0.0380683	0.0289634	0.0294759	0.0349687	0.0317007
R. lateral orbitofrontal	0.0334231	0.0294124	0.0304053	0.0251838	0.0302217	0.0317098	0.0348273	0.0401543	0.0362884
R. lingual	0.0507856	0.0373918	0.0423699	0.0403917	0.0454295	0.0395781	0.0470665	0.0478889	0.0389497
R. medial orbitofrontal	0.0350949	0.032331	0.0390914	0.035542	0.0393937	0.0372002	0.0467688	0.0523526	0.0434222
R. middle temporal	0.0283825	0.0342864	0.0321589	0.0225228	0.0272086	0.0294365	0.0271492	0.0313901	0.0308855
R. parahippocampal	0.0535861	0.0530365	0.0580521	0.074097	0.0752369	0.0644982	0.0746558	0.0737167	0.0664301
R. paracentral	0.0342859	0.0273904	0.0292998	0.0322209	0.0395636	0.0424299	0.0379814	0.035771	0.0370671
R. pars opercularis	0.0355333	0.0263744	0.0316356	0.0214886	0.0409282	0.0352674	0.0314179	0.0406939	0.0346864
R. pars orbitalis	0.0428438	0.0416392	0.0422086	0.0465714	0.0506083	0.0411719	0.0428551	0.0560732	0.0474937
R. pars triangularis	0.0236595	0.0230332	0.02903	0.0401598	0.0413042	0.0354934	0.0309333	0.0375512	0.0355573
R. pericalcarine	0.0555141	0.053246	0.0580709	0.0499203	0.0592211	0.0589442	0.0627355	0.0656487	0.0591492
R. postcentral	0.0396727	0.0342232	0.0353651	0.0402128	0.0409403	0.0432914	0.034947	0.0342415	0.0366624
R. posterior cingulate	0.0386671	0.0301902	0.0336054	0.0314443	0.0406441	0.0399203	0.0381201	0.0441132	0.0397104
R. precentral	0.027697	0.0188762	0.0243886	0.0274994	0.0414902	0.0355712	0.0307108	0.0274444	0.0292973
R. precuneus	0.029424	0.0280858	0.0247682	0.0192747	0.0263074	0.0271493	0.0270059	0.0279985	0.0267606
R. rostral anterior cingulate	0.051483	0.0495871	0.0472542	0.03602	0.0501307	0.0540285	0.0564215	0.0755714	0.0552826
R. rostral middle frontal	0.025079	0.0224811	0.0274811	0.0236632	0.0305655	0.0245953	0.03596	0.0304911	0.0303536
R. superior frontal	0.0203979	0.0192921	0.0201968	0.0219374	0.0307778	0.0293727	0.029202	0.0256377	0.0253309
R. superior parietal	0.0194893	0.0255851	0.0219166	0.0137088	0.0348318	0.0301835	0.026986	0.0275504	0.0293218
R. superior temporal	0.02872	0.0208481	0.0287597	0.0231163	0.0324321	0.0351266	0.0285542	0.0319639	0.0307695
R. supramarginal	0.0241051	0.0222261	0.0222225	0.0207628	0.025923	0.0244887	0.026715	0.0296715	0.0270991
R. frontal pole	0.0752915	0.0649046	0.0659998	0.0633473	0.068098	0.0584503	0.0642789	0.0766827	0.0662827
R. temporal pole	0.0892992	0.0692217	0.0762354	0.0635729	0.0778951	0.0710979	0.0648198	0.0819679	0.064505
R. transverse temporal	0.0480527	0.0328501	0.0520269	0.0382814	0.0756825	0.076203	0.0570576	0.0638128	0.065206
R. insula	0.0285162	0.0373299	0.0305511	0.0247903	0.0321618	0.0338577	0.0334122	0.0323157	0.0353562
Average	0.0406573	0.0376917	0.0384839	0.0360743	0.0440291	0.0425867	0.0425624	0.0469568	0.0419098

### Sheet: Table S18
Table S18. Relative mean absolute error (MAE) values of each regional surface area in ethnoracial groups and in the model development sample of male participants
Column1	MAE
region	AFR	AMR	EAS	EUR	Black	South Asian	East Asian (Chinese)	East Asian (Japanese)	model development sample
L. bankssts	0.148052	0.132821	0.107195	0.143575	0.0923041	0.11747	0.108153	0.111267	0.109514
L. caudal anterior cingulate	0.172111	0.143347	0.159868	0.167051	0.170081	0.147051	0.153602	0.153698	0.138201
L. caudal anterior cingulate	0.0963942	0.0871623	0.0974261	0.115869	0.102773	0.113685	0.0988946	0.102862	0.0973845
L. cuneus	0.0756154	0.078638	0.0851867	0.0933554	0.0878572	0.0879507	0.0844349	0.085764	0.0891034
L. entorhinal	0.15519	0.164042	0.120486	0.128333	0.124268	0.131202	0.137839	0.147737	0.140515
L. fusiform	0.06347	0.0704133	0.0660305	0.060139	0.0605624	0.0627096	0.0679326	0.070252	0.0663661
L. inferior parietal	0.0864604	0.0818632	0.0811016	0.0844613	0.0743963	0.082204	0.0972376	0.0623395	0.0821842
L. inferior temporal	0.0884662	0.0792024	0.0661859	0.068802	0.0803983	0.074863	0.0877146	0.0788394	0.0783721
L. isthmus cingulate	0.0982601	0.107669	0.104878	0.105119	0.0895538	0.0778302	0.149632	0.10333	0.0958683
L. lateral occipital	0.0907264	0.0777959	0.0710581	0.0687253	0.0742929	0.0681673	0.0666623	0.0623103	0.0704195
L. lateral orbitofrontal	0.0536391	0.0479608	0.050343	0.0557858	0.0517155	0.0523229	0.0516811	0.050267	0.0547596
L. lingual	0.0705369	0.0787481	0.0783379	0.0950176	0.0897045	0.0788544	0.0828091	0.0810201	0.0845204
L. medial orbitofrontal	0.0887114	0.087159	0.101468	0.100898	0.0742745	0.0694188	0.0822342	0.0775299	0.069623
L. middle temporal	0.0620667	0.0553187	0.0601246	0.0611477	0.0572561	0.0631488	0.0742236	0.0659542	0.0679176
L. parahippocampal	0.0985196	0.114092	0.117571	0.104782	0.0865725	0.081842	0.0949973	0.113373	0.0850955
L. paracentral	0.0761337	0.0881401	0.104236	0.100387	0.0701271	0.0738717	0.0813915	0.0809402	0.0799051
L. pars opercularis	0.11987	0.116095	0.107564	0.105585	0.138245	0.108664	0.112591	0.10948	0.105771
L. pars orbitalis	0.124515	0.116599	0.0950418	0.176449	0.0839944	0.0846052	0.0816754	0.0808284	0.0780916
L. pars triangularis	0.0933389	0.107597	0.104863	0.105323	0.0927555	0.0926792	0.102981	0.100734	0.100779
L. pericalcarine	0.107229	0.084471	0.110902	0.104062	0.126206	0.125292	0.120256	0.114412	0.120602
L. postcentral	0.0475086	0.0588726	0.056466	0.0581408	0.0558939	0.0521168	0.0758921	0.0559299	0.0582362
L. posterior cingulate	0.108042	0.0896608	0.102129	0.129484	0.0855961	0.0837074	0.107888	0.0907835	0.0911273
L. precentral	0.0599795	0.0493111	0.0550506	0.0618901	0.0480806	0.0554472	0.0704158	0.0482002	0.0539397
L. precuneus	0.052905	0.065767	0.0609561	0.0710299	0.0726578	0.0647152	0.0727775	0.0552368	0.0626541
L. rostral anterior cingulate	0.0886881	0.104465	0.092095	0.0956692	0.120993	0.116031	0.117517	0.115505	0.111676
L. rostral middle frontal	0.0853736	0.0706579	0.0641683	0.0659928	0.0719451	0.069303	0.0609879	0.0568649	0.0641388
L. superior frontal	0.0494017	0.0479538	0.041044	0.0495468	0.0580402	0.0545998	0.0497885	0.0469006	0.0512223
L. superior parietal	0.0660951	0.0722025	0.063633	0.0746544	0.0931137	0.0654717	0.0703933	0.0647548	0.0682742
L. superior temporal	0.0533366	0.0654001	0.0531371	0.0601171	0.0675397	0.0584532	0.0609748	0.0555541	0.0575632
L. supramarginal	0.0821522	0.085083	0.075095	0.0632152	0.105814	0.0894608	0.0855263	0.0751481	0.0864438
L. frontal pole	0.344482	0.239352	0.247939	0.307416	0.11906	0.132819	0.101985	0.109141	0.0969739
L. temporal pole	0.0824496	0.0955703	0.109396	0.101215	0.104514	0.0996315	0.0931302	0.0815956	0.0880235
L. transverse temporal	0.0849127	0.104987	0.10419	0.0784877	0.0944417	0.100158	0.117753	0.111031	0.107526
L. insula	0.0584344	0.0551274	0.0538412	0.0619645	0.0690908	0.0541098	0.0696219	0.0564292	0.0564385
R. bankssts	0.134685	0.10759	0.107542	0.0892114	0.0899138	0.0916816	0.0949395	0.0920786	0.0963731
R. caudal anterior cingulate	0.136254	0.147735	0.140977	0.115922	0.167996	0.133779	0.158185	0.141088	0.139967
R. caudal anterior cingulate	0.106068	0.0914447	0.109082	0.119466	0.108572	0.110298	0.105528	0.107712	0.106708
R. cuneus	0.0850447	0.0764175	0.0997345	0.104414	0.0819936	0.0935531	0.0734047	0.0725343	0.0819767
R. entorhinal	0.183706	0.199864	0.16468	0.286301	0.130874	0.135158	0.172109	0.194147	0.149943
R. fusiform	0.0667007	0.0639798	0.0670243	0.0518415	0.0644694	0.0677176	0.073554	0.0708105	0.0667903
R. inferior parietal	0.0838853	0.0808007	0.07255	0.0875424	0.0796835	0.0794909	0.087573	0.0659405	0.077663
R. inferior temporal	0.0825142	0.0686988	0.0712737	0.0752079	0.0649417	0.0712893	0.0897163	0.0744743	0.0734884
R. isthmus cingulate	0.113266	0.112229	0.103996	0.115577	0.0868158	0.0817928	0.113702	0.10281	0.0925691
R. lateral occipital	0.125192	0.0901364	0.0977064	0.103202	0.0842569	0.075715	0.0752393	0.0676845	0.0746343
R. lateral orbitofrontal	0.0693702	0.0810124	0.0572204	0.0727804	0.0686944	0.0619428	0.0591966	0.0609536	0.0645582
R. lingual	0.0617964	0.0780648	0.0789495	0.0935335	0.0898345	0.0819749	0.0822864	0.0746313	0.0832756
R. medial orbitofrontal	0.0977283	0.0995342	0.10321	0.12372	0.0828542	0.0779428	0.0579338	0.0623234	0.0580127
R. middle temporal	0.0594241	0.0519899	0.0556119	0.0620157	0.0495393	0.0632081	0.0644583	0.0644571	0.0602172
R. parahippocampal	0.118451	0.102906	0.140946	0.0893268	0.0755637	0.0851973	0.0947913	0.0958011	0.0857179
R. paracentral	0.0874171	0.0961892	0.0939597	0.0867298	0.0745228	0.0809525	0.0901945	0.0959051	0.0841252
R. pars opercularis	0.117459	0.128263	0.116238	0.147525	0.102791	0.0991069	0.115847	0.107647	0.102902
R. pars orbitalis	0.0820066	0.0961533	0.084183	0.0967322	0.0838656	0.092301	0.0849357	0.0796427	0.0797158
R. pars triangularis	0.11198	0.114073	0.100653	0.114838	0.0872933	0.103439	0.112358	0.113456	0.106062
R. pericalcarine	0.111748	0.0778002	0.0933108	0.0937669	0.111828	0.119181	0.108371	0.107214	0.113131
R. postcentral	0.0694085	0.0427344	0.0614892	0.0629424	0.0643753	0.0538611	0.0887134	0.0573015	0.0600563
R. posterior cingulate	0.0920855	0.0925876	0.0963735	0.0945305	0.0952333	0.0760447	0.102403	0.0866861	0.0894458
R. precentral	0.0591581	0.0485166	0.0573046	0.0760669	0.0709441	0.063255	0.073181	0.0518945	0.0560665
R. precuneus	0.0612435	0.0835272	0.0625382	0.0779078	0.0669096	0.0612076	0.0712492	0.0642076	0.0638716
R. rostral anterior cingulate	0.16417	0.147919	0.140164	0.157371	0.14877	0.147434	0.138239	0.132253	0.13186
R. rostral middle frontal	0.0761156	0.0569742	0.0571555	0.076208	0.0735377	0.0750716	0.0626286	0.0558138	0.0655395
R. superior frontal	0.046067	0.0455027	0.0469617	0.0439163	0.0684073	0.0572529	0.0564728	0.0491571	0.0548611
R. superior parietal	0.0602092	0.068024	0.0647801	0.0586131	0.0974348	0.068005	0.0693243	0.0592074	0.0661646
R. superior temporal	0.0552883	0.0515629	0.0559025	0.0509063	0.0662866	0.0542625	0.0548612	0.0507279	0.052683
R. supramarginal	0.08739	0.0847454	0.080619	0.0709435	0.0905598	0.0795749	0.0896235	0.0796985	0.0846922
R. frontal pole	0.212093	0.206658	0.149438	0.217197	0.0834463	0.102563	0.102096	0.115384	0.092994
R. temporal pole	0.132383	0.168045	0.179179	0.173474	0.15483	0.118262	0.106331	0.104262	0.0972499
R. transverse temporal	0.0949611	0.110809	0.0949891	0.0943302	0.0878259	0.0876539	0.103624	0.105704	0.0978209
R. insula	0.0806931	0.0549172	0.0652982	0.0580188	0.0664767	0.0653313	0.0852466	0.0619217	0.0668544
Average	0.0964563	0.0933963	0.0917654	0.0994967	0.0884627	0.0853729	0.0913222	0.0853168	0.0845179
