## Supplement for "Generalizability of Normative Models of Brain Morphometry Across Distinct Ethnoracial Groups": Table S19-S21.xlsx

### Sheet: Table S19
Table S19. Average deviation Z-scores (SD) of subcortical volume measure in each ethnoracial group and in the race-neutral CentileBrain models
	MAE
region	AFR	AMR	EAS	EUR	Black	South Asian	East Asian (Chinese)	East Asian (Japanese)
Female participants
L. thalamus	-0.01(0.73)	0.04(0.74)	0.13(0.78)	0.27(0.75)	-0.01(0.93)	-0.52(0.91)	0.87(1.15)	-0.34(1.15)
L. caudate	-0.62(0.79)	-0.33(0.81)	-0.39(0.97)	-0.48(0.96)	0.48(1.1)	-0.18(1)	0.61(1.19)	-0.28(0.99)
L. putamen	-0.02(1.18)	0.31(0.74)	0.36(1.04)	0.08(1.19)	-0.35(0.96)	-0.42(0.83)	0.06(1.06)	-0.02(1.01)
L. pallidum	-0.02(1.14)	0.31(0.63)	0.38(1.07)	0(1.18)	-0.23(0.98)	-0.31(0.85)	-0.35(1.04)	0.02(1)
L. hippocampus	-0.11(1.14)	-0.12(0.88)	-0.01(1.08)	0.14(1.14)	-0.29(0.84)	-0.5(0.84)	0.41(1.1)	-0.12(1.27)
L. amygdala	-0.72(1.09)	-0.46(0.95)	-0.44(1.03)	-0.27(1.09)	0.06(0.92)	-0.24(0.9)	0.33(1.05)	-0.09(1.13)
L. accumbens	-0.65(0.9)	-0.52(1.16)	-0.68(1.03)	-0.88(1.09)	1.14(1.05)	0.9(0.94)	-0.71(1.13)	-0.05(1.18)
R. thalamus	-1.35(0.91)	-1.5(0.92)	-1.49(0.85)	-1.3(0.91)	1.44(1.13)	1.12(1.04)	-0.33(1.08)	-0.07(0.98)
R. caudate	-0.87(1.03)	-0.67(0.94)	-0.46(1.05)	-0.64(0.89)	-0.02(1.17)	0.01(0.91)	0.54(0.97)	-0.2(1)
R. putamen	-1.04(1.12)	-0.5(0.98)	-0.67(1)	-0.85(0.94)	0.07(1.22)	0.18(0.92)	0.67(1.01)	-0.19(0.95)
R. pallidum	-0.6(0.94)	-0.29(0.92)	-0.22(0.95)	-0.26(0.76)	0.25(1.08)	0.24(0.98)	0.41(0.96)	-0.18(0.97)
R. hippocampus	-0.94(1.13)	-0.87(1.06)	-0.61(0.95)	-0.48(0.85)	0.51(1.01)	0.41(0.95)	0.22(1.01)	-0.15(1.21)
R. amygdala	-0.96(0.71)	-0.31(0.89)	-0.7(1.01)	-0.74(0.75)	-0.22(0.97)	-0.33(0.86)	-0.75(0.92)	-0.16(1.09)
R. accumbens	-1.03(0.93)	-0.84(0.8)	-0.97(0.87)	-1.39(0.82)	0.01(0.99)	-0.09(0.98)	-0.66(0.88)	-0.1(0.98)
R. accumbens
Male Participants
L. thalamus	-0.02(0.61)	-0.07(0.69)	0(0.73)	0.01(0.78)	0.28(0.92)	-0.33(0.92)	0.53(1.05)	-0.43(1.12)
L. caudate	-0.57(0.72)	-0.41(0.84)	-0.57(0.79)	-0.71(0.75)	0.66(1.04)	0.12(0.97)	0.19(1.1)	-0.37(0.99)
L. putamen	-0.01(1.21)	-0.36(0.78)	0.16(1.17)	0.19(1.25)	-0.09(0.92)	-0.32(0.81)	0.03(1.05)	-0.07(1.02)
L. pallidum	0(1.21)	-0.38(0.77)	0.14(1.12)	0.38(1.08)	-0.03(0.91)	-0.25(0.88)	-0.34(1.01)	-0.02(1.02)
L. hippocampus	0(1)	-0.39(0.89)	-0.03(1.09)	0.58(0.81)	-0.06(0.82)	-0.38(0.76)	0.48(1.09)	-0.17(1.3)
L. amygdala	-0.5(1.01)	-0.43(0.88)	-0.35(0.99)	0.45(0.93)	0.28(0.86)	-0.16(0.81)	0.36(1.03)	-0.2(1.2)
L. accumbens	-0.74(0.88)	-0.44(0.89)	-0.79(0.95)	-0.44(0.72)	1.45(0.86)	1(0.82)	-0.96(1.11)	-0.14(1.07)
R. thalamus	-1.16(0.81)	-1.18(0.77)	-1.4(0.76)	-0.96(0.77)	1.62(1.06)	1.19(1.01)	-0.68(0.99)	-0.16(1.05)
R. caudate	-0.7(1.04)	-0.74(0.73)	-0.51(0.97)	-0.46(0.83)	0.2(1.05)	0.24(1.1)	0.45(1.01)	-0.27(1.24)
R. putamen	-1.02(1.02)	-0.63(0.85)	-0.61(0.8)	-0.64(0.82)	0.39(0.96)	0.48(1.03)	0.61(1.03)	-0.24(1.01)
R. pallidum	-0.29(1.06)	-0.08(0.87)	-0.15(0.96)	-0.39(0.92)	0.26(0.96)	0.45(1.11)	0.37(0.98)	-0.21(1.1)
R. hippocampus	-0.5(1.04)	-0.32(0.85)	-0.5(0.92)	-0.43(0.68)	0.54(0.94)	0.59(1.04)	0.22(0.98)	-0.18(1.48)
R. amygdala	-0.89(0.79)	-0.34(0.68)	-0.54(0.87)	-0.47(0.84)	-0.1(0.85)	-0.23(0.91)	-0.64(0.97)	-0.21(1.24)
R. accumbens	-1.02(0.75)	-0.55(0.78)	-0.9(0.84)	-1.18(0.76)	0.18(0.92)	0.03(0.94)	-0.52(0.89)	-0.13(1.02)

### Sheet: Table S20
Table S20. Average deviation Z-scores (SD) of cortical thickness measure in each ethnoracial group and in the race-neutral CentileBrain models
Column1	MAE
region	AFR	AMR	EAS	EUR	Black	South Asian	East Asian (Chinese)	East Asian (Japanese)
Female participants	0.02(0.95)	0.23(1.03)	0.01(0.86)	0.17(0.98)	-0.45(1.06)	-0.31(0.93)	0.06(0.89)	0.05(0.98)
L. bankssts	-0.02(0.87)	0.04(0.95)	0.3(1.06)	0.05(1.04)	-0.49(0.89)	-0.19(0.83)	0.24(1)	0.09(1.39)
L. caudal anterior cingulate	0.75(0.91)	0.09(0.93)	0.36(0.97)	0.09(0.88)	0.71(1.03)	0.21(0.89)	0.3(0.84)	-0.13(1.02)
L. cuneus	-0.98(0.87)	-0.5(0.86)	-0.43(1.06)	-0.44(0.98)	-0.28(0.96)	-0.38(0.93)	-0.24(0.88)	0.12(1.13)
L. entorhinal	0.36(0.92)	0.76(0.96)	0.65(0.83)	0.53(0.98)	-0.2(0.93)	-0.04(0.94)	0.22(1.03)	-0.05(1.21)
L. fusiform	0.07(0.82)	0.4(1.06)	0.6(0.89)	0.47(0.88)	0.04(0.86)	0.23(0.94)	0.58(0.93)	0.08(1.07)
L. inferior parietal	0.08(1.02)	0.44(0.91)	0.1(0.89)	0.11(1.03)	-0.11(0.99)	0.04(0.87)	0.15(0.86)	0.08(1.03)
L. inferior temporal	0.74(0.81)	1.11(0.94)	0.62(1.03)	0.87(0.92)	0.09(0.87)	0.33(0.85)	0.38(0.82)	0.07(1)
L. isthmus cingulate	-0.65(0.94)	0(1.14)	-0.48(0.88)	-0.21(1.01)	-0.59(0.84)	-0.51(0.83)	-0.73(1.19)	0.03(1.21)
L. lateral occipital	-0.83(0.86)	-0.37(0.97)	-0.81(0.98)	-0.26(0.99)	-0.31(1.02)	0.09(0.83)	0.04(0.97)	0.05(1.1)
L. lateral orbitofrontal	-0.32(1.04)	0.24(1.09)	-0.22(0.92)	0.07(1.1)	0.07(0.97)	-0.06(0.91)	-0.28(0.86)	0.15(1.11)
L. lingual	-1.27(1.03)	-0.26(0.97)	-0.57(1.21)	-0.46(1.05)	-0.6(0.97)	-0.18(0.87)	-0.67(0.92)	0.08(1.14)
L. medial orbitofrontal	-0.23(1)	0.59(0.94)	0.46(1.06)	0.22(1.05)	0.07(0.87)	0.08(0.91)	0.21(0.88)	0.14(1.17)
L. middle temporal	0.59(0.78)	0.64(1.24)	0.73(1.15)	0.64(1.07)	-0.25(0.79)	-0.1(0.92)	0.14(0.82)	-0.08(0.93)
L. parahippocampal	-0.21(0.77)	0.07(1.07)	0.08(1.07)	0.2(0.92)	-0.3(0.93)	-0.09(0.99)	-0.54(1)	-0.01(1.08)
L. paracentral	-0.2(0.76)	-0.14(0.84)	0.19(0.78)	-0.06(0.89)	0.01(1.16)	0.32(1.1)	0.25(0.95)	0.01(0.95)
L. pars opercularis	0.83(0.78)	0.14(0.78)	0.15(0.89)	0.02(0.96)	0.7(0.95)	-0.16(0.92)	-0.11(0.87)	-0.12(1.01)
L. pars orbitalis	0.54(1.17)	0.06(1.1)	-0.04(0.9)	0.03(1.09)	0.22(0.88)	-0.09(0.88)	-0.15(0.95)	0.11(1.15)
L. pars triangularis	0.41(0.95)	0.19(1.06)	0.49(0.7)	0.15(0.93)	0.1(0.92)	-0.04(0.87)	-0.23(0.85)	-0.05(0.97)
L. pericalcarine	-0.49(0.91)	-0.13(1.06)	-0.59(0.99)	-0.04(1.02)	-0.23(0.99)	-0.62(0.79)	-0.34(1.02)	0.02(1.28)
L. postcentral	-0.11(0.87)	0.18(1.2)	0.21(1.08)	0.39(1.2)	-0.61(1)	-0.37(0.96)	-0.09(1)	-0.11(0.98)
L. posterior cingulate	-0.55(0.99)	-0.15(1.02)	-0.33(0.91)	-0.46(1.05)	-0.35(0.88)	-0.2(0.89)	0.26(0.97)	0.12(1.14)
L. precentral	0.08(0.71)	-0.24(0.77)	0.05(1.05)	-0.11(0.88)	0.45(1.24)	0.29(1.32)	0.04(1.1)	-0.33(1.04)
L. precuneus	-0.53(0.85)	-0.38(0.9)	-0.54(1)	-0.4(0.98)	-0.11(1)	0.03(1.03)	-0.09(0.93)	0.09(0.98)
L. rostral anterior cingulate	0.04(0.93)	0.06(0.93)	0.31(0.86)	0.05(0.88)	-0.36(0.9)	-0.37(0.86)	0.1(0.88)	0.1(1.26)
L. rostral middle frontal	0.5(1.11)	0.23(0.82)	0.54(0.89)	0.28(0.93)	0.58(1.01)	0.12(0.93)	0.16(0.89)	0.09(0.98)
L. superior frontal	0.59(0.98)	0.25(0.96)	0.39(0.8)	-0.03(0.92)	1.02(0.89)	0.75(0.89)	0.55(0.9)	-0.12(1)
L. superior parietal	0.1(0.82)	0.29(0.74)	0.05(0.91)	0.12(0.95)	0.02(1.05)	0.13(0.92)	-0.02(0.87)	0.06(0.87)
L. superior temporal	1.08(0.93)	0.49(0.95)	0.78(0.96)	0.62(0.91)	-0.07(0.95)	-0.43(0.93)	-0.3(0.89)	-0.27(0.96)
L. supramarginal	0.15(0.93)	-0.08(1.15)	0.14(1.07)	-0.17(1.21)	-0.09(1.02)	-0.04(0.91)	-0.27(0.85)	-0.08(1)
L. frontal pole	0.59(1.28)	0.6(1.26)	0.49(1.06)	0.41(1.2)	0.23(0.89)	-0.09(0.86)	0.2(0.95)	0.04(1.13)
L. temporal pole	0.46(0.82)	0.62(0.87)	0.86(0.77)	0.57(0.84)	-0.4(1.19)	-0.31(0.85)	0.23(1)	-0.03(1.08)
L. transverse temporal	0.22(0.9)	0.13(1.08)	0.56(0.82)	0.36(0.86)	-0.51(0.88)	-0.57(1.03)	-0.4(0.87)	-0.05(1.07)
L. insula	0.14(0.79)	0.43(0.84)	0.74(0.84)	0.38(0.9)	-0.6(0.93)	-0.44(0.97)	0.06(0.89)	-0.04(0.93)
R. bankssts	-0.17(0.88)	-0.21(0.99)	0.07(0.9)	-0.12(0.96)	-0.19(0.97)	0(0.94)	-0.05(0.94)	0(1.04)
R. caudal anterior cingulate	0.04(0.94)	0.2(0.9)	0.22(1.07)	0.08(1.02)	-0.27(0.87)	-0.26(0.81)	0.22(1.05)	0.09(1.4)
R. caudal anterior cingulate	0.36(0.89)	0.15(0.93)	0.06(0.8)	-0.03(1.07)	0.62(0.95)	0.21(0.98)	0.56(1)	-0.05(1.07)
R. cuneus	-1.01(1.13)	-0.66(1.18)	-0.36(1.1)	-0.37(1.07)	-0.24(0.99)	-0.22(0.85)	-0.09(0.88)	0.12(1.03)
R. entorhinal	0.19(0.9)	0.7(0.89)	0.62(1.04)	0.51(0.91)	-0.25(1.04)	0.07(0.9)	0.32(1)	-0.08(1.25)
R. fusiform	-0.35(0.96)	0.08(1.1)	0.25(1.04)	0.07(0.95)	-0.1(1.07)	0.39(0.84)	0.3(1.06)	0.04(0.99)
R. inferior parietal	-0.1(0.98)	-0.07(1.2)	-0.26(0.98)	-0.11(0.98)	-0.08(0.98)	0.18(1.02)	-0.28(0.85)	-0.05(1.09)
R. inferior temporal	0.63(0.86)	0.79(1.1)	0.49(1)	0.77(0.89)	0(0.82)	0.19(0.97)	-0.03(0.97)	0.04(1.12)
R. isthmus cingulate	-0.45(0.92)	-0.21(0.82)	-0.35(0.83)	-0.36(0.95)	-0.43(0.93)	-0.41(0.92)	-0.71(1.01)	0.05(1.18)
R. lateral occipital	-1.07(0.98)	-0.53(1.07)	-0.96(0.84)	-0.53(1.06)	-0.36(0.98)	0.22(0.85)	0.06(0.94)	0.04(1.06)
R. lateral orbitofrontal	0.06(0.92)	0.33(0.91)	0.39(0.91)	0.35(0.88)	-0.27(0.88)	0.16(0.87)	0.1(0.96)	0.16(1.03)
R. lingual	-1.07(1.08)	-0.46(0.85)	-0.49(0.87)	-0.47(1.12)	-0.61(0.98)	-0.42(0.94)	-0.6(0.94)	0.12(1.16)
R. medial orbitofrontal	-0.07(0.97)	0.43(0.82)	0.65(1.04)	0.18(0.94)	0.02(0.82)	0.14(0.82)	0.4(0.86)	0.2(1.18)
R. middle temporal	0.37(0.95)	0.57(1.12)	0.32(0.86)	0.57(0.89)	-0.37(0.8)	0.06(0.87)	0.06(0.94)	-0.02(1.02)
R. parahippocampal	-0.3(0.92)	0.07(1.08)	0(0.97)	0.16(0.91)	-0.67(0.9)	-0.26(0.98)	-0.53(0.95)	-0.01(1.04)
R. paracentral	-0.19(0.82)	-0.12(0.89)	-0.01(0.92)	-0.09(0.86)	0.14(1.28)	0.29(1.13)	0.48(1)	-0.04(0.9)
R. pars opercularis	0.37(0.92)	-0.03(1.06)	0.15(0.71)	-0.25(0.92)	0.75(0.93)	-0.04(0.97)	0.15(0.84)	-0.11(1.12)
R. pars orbitalis	0.7(0.98)	0.58(1)	0.32(0.91)	0.28(0.94)	0.3(0.95)	0.05(0.92)	-0.02(0.93)	0.07(1.15)
R. pars triangularis	0.42(0.89)	0.11(0.96)	0.28(0.8)	-0.04(0.95)	0.27(0.9)	-0.02(0.97)	0.06(0.82)	-0.01(0.96)
R. pericalcarine	-0.25(1.04)	-0.08(0.73)	-0.17(1.04)	0.08(1)	-0.41(0.99)	-0.62(0.83)	-0.03(1.06)	0.05(1.24)
R. postcentral	-0.08(1.08)	0.1(1.23)	0.1(1.19)	0.09(1.12)	-0.36(1.13)	-0.29(1.01)	0.04(1.03)	-0.07(0.91)
R. posterior cingulate	-0.45(0.92)	-0.53(0.69)	-0.14(1.15)	-0.53(0.96)	-0.08(0.97)	-0.23(0.86)	0.11(1.04)	0.11(1.16)
R. precentral	0.05(1.02)	-0.21(1.34)	-0.06(1.06)	-0.14(0.96)	0.38(1.5)	0.29(1.34)	0.06(1.22)	-0.3(0.95)
R. precuneus	-0.64(1.07)	-0.5(1.04)	-0.59(1.08)	-0.43(0.97)	0.03(0.98)	0.05(0.97)	-0.21(0.9)	0.03(0.95)
R. rostral anterior cingulate	-0.03(0.79)	0.01(1.06)	0.31(0.89)	0.04(1.01)	-0.4(0.91)	-0.3(0.9)	0.3(0.89)	0.12(1.22)
R. rostral middle frontal	0.65(1.11)	0.72(1.01)	0.73(0.65)	0.38(1.05)	0.45(0.96)	0.11(0.85)	0.69(0.94)	0.19(0.88)
R. superior frontal	0.55(0.89)	0.4(0.86)	0.61(0.83)	0.02(0.95)	0.88(0.94)	0.6(0.9)	0.83(0.85)	-0.06(0.91)
R. superior parietal	0.02(0.92)	0.29(1.04)	0.15(0.77)	0.19(0.94)	0(1.07)	-0.05(0.99)	-0.04(0.9)	0.01(0.82)
R. superior temporal	0.68(0.89)	0.15(0.97)	0.53(0.86)	0.34(0.93)	-0.31(0.91)	-0.4(1.05)	-0.24(0.98)	-0.22(0.87)
R. supramarginal	0.05(1.19)	-0.27(1.24)	-0.46(1.11)	-0.42(1)	-0.29(0.95)	-0.03(1.05)	-0.44(0.9)	-0.1(0.99)
R. frontal pole	0.31(1.07)	0.43(1.12)	0.6(1.05)	0.38(1.1)	0.06(0.88)	-0.13(0.94)	0.21(0.99)	0.04(1.14)
R. temporal pole	0.62(0.89)	0.57(0.87)	1.03(0.93)	0.79(0.89)	-0.48(1.12)	-0.33(0.88)	0.16(1)	-0.09(1.15)
R. transverse temporal	-0.07(0.88)	0.32(0.95)	0.14(0.82)	0.06(0.86)	-0.65(0.95)	-0.38(1.03)	-0.31(0.87)	0(0.95)
R. insula	-0.16(0.96)	0.12(0.87)	0.15(0.99)	0.02(0.97)	-0.39(0.96)	-0.21(0.99)	-0.06(0.93)	-0.03(0.91)
Male Participants
L. bankssts	0.16(0.94)	0.53(0.91)	0.05(1.05)	0.17(0.93)	-0.73(0.91)	-0.33(0.95)	0.1(0.94)	0.03(1.03)
L. caudal anterior cingulate	0.43(0.79)	0.33(0.93)	0.52(0.88)	0.33(0.93)	-0.28(0.95)	-0.08(0.89)	0.3(1.01)	0.06(1.57)
L. caudal anterior cingulate	0.64(0.96)	0.09(0.77)	0.32(0.75)	0.16(0.87)	0.42(0.89)	0.25(0.97)	0.45(0.91)	-0.14(0.95)
L. cuneus	-0.7(0.8)	-0.71(0.89)	-0.56(0.66)	-0.37(1.02)	-0.42(0.83)	-0.25(0.92)	-0.31(0.94)	0.15(0.98)
L. entorhinal	0.34(0.95)	0.99(0.76)	0.59(1)	0.58(0.87)	-0.25(0.81)	-0.09(0.99)	0.22(0.98)	-0.07(1.2)
L. fusiform	0.09(0.95)	0.58(0.75)	0.49(0.7)	0.35(0.81)	0.01(0.82)	0.24(0.93)	0.64(0.9)	0.06(0.97)
L. inferior parietal	0.24(0.91)	0.51(0.85)	0.31(0.67)	0.12(0.92)	-0.3(0.96)	0.01(0.92)	0.15(0.98)	0.13(0.97)
L. inferior temporal	1.17(0.9)	1.16(0.93)	0.59(0.72)	1.11(0.88)	-0.06(0.82)	0.2(0.95)	0.49(0.87)	0.02(0.99)
L. isthmus cingulate	-0.48(0.95)	0(1.05)	-0.33(0.74)	-0.24(1.02)	-0.44(0.79)	-0.38(0.91)	-0.86(1.22)	-0.06(1.21)
L. lateral occipital	-0.7(0.93)	-0.23(0.97)	-0.29(1.1)	-0.2(0.96)	-0.19(0.97)	0.13(0.9)	0.23(0.97)	0.13(1.11)
L. lateral orbitofrontal	0.04(0.95)	-0.06(0.8)	-0.1(0.78)	-0.03(0.88)	0.42(0.99)	0.12(0.9)	-0.01(0.89)	0.12(1.03)
L. lingual	-0.87(0.94)	-0.43(0.79)	-0.76(0.67)	-0.55(0.92)	-0.53(0.95)	-0.06(0.95)	-0.71(0.96)	0.1(1.15)
L. medial orbitofrontal	0.02(1.02)	0.17(0.96)	-0.04(0.73)	-0.16(1.06)	0.15(0.77)	0.14(0.85)	0.22(1)	0.09(1.14)
L. middle temporal	0.56(0.93)	0.75(0.8)	0.46(1.06)	0.7(0.87)	-0.27(0.87)	-0.08(0.96)	0.17(0.85)	-0.1(0.93)
L. parahippocampal	0(0.93)	-0.04(1.09)	-0.18(0.78)	0.25(0.94)	-0.22(1.01)	-0.02(0.92)	-0.51(1)	-0.01(1.07)
L. paracentral	-0.24(0.87)	0.08(0.61)	0.19(0.88)	0.06(0.95)	-0.21(0.99)	0.21(1.06)	0.23(1.01)	0.05(0.94)
L. pars opercularis	0.35(0.87)	0.04(0.81)	-0.05(0.54)	-0.14(0.9)	0.62(0.98)	0.06(0.99)	-0.14(0.92)	-0.19(1)
L. pars orbitalis	0.37(1.08)	0.16(1.03)	0.29(0.87)	0.04(0.97)	0.31(0.97)	0.03(0.85)	-0.2(0.99)	0.05(1.05)
L. pars triangularis	0.36(0.88)	0.07(0.68)	-0.03(1.12)	-0.09(0.89)	0.09(0.98)	-0.1(0.81)	-0.26(0.91)	-0.08(1.01)
L. pericalcarine	-0.42(0.92)	-0.43(0.97)	-0.64(0.9)	-0.2(1.07)	-0.3(0.93)	-0.53(0.88)	-0.33(1.04)	0.08(1.2)
L. postcentral	-0.23(1.01)	0.13(1.05)	0.3(1.22)	0.39(1.09)	-0.6(0.79)	-0.56(0.97)	-0.23(0.94)	-0.07(0.93)
L. posterior cingulate	-0.28(0.9)	-0.14(1)	-0.09(0.96)	-0.22(0.99)	-0.3(0.77)	-0.18(0.87)	0.29(1.16)	-0.01(1.14)
L. precentral	0.12(0.94)	0.11(0.91)	0.26(0.81)	0.17(0.85)	0.37(1.16)	0.28(1.15)	-0.04(1.06)	-0.4(0.88)
L. precuneus	-0.25(0.97)	-0.12(0.99)	-0.42(0.62)	-0.36(0.83)	-0.03(1.01)	0.08(0.91)	-0.07(0.95)	0.11(0.96)
L. rostral anterior cingulate	0.59(0.9)	0.08(0.91)	0.23(0.8)	0.25(0.83)	-0.38(0.92)	-0.31(0.88)	0.22(0.94)	0.01(1.29)
L. rostral middle frontal	0.47(1.06)	0.21(0.92)	0.33(0.63)	0.25(0.93)	0.34(0.77)	0.15(0.82)	0.15(0.94)	0.07(0.92)
L. superior frontal	0.74(0.93)	0.16(0.76)	0.3(0.8)	0.22(0.89)	0.85(0.9)	0.72(0.97)	0.63(0.95)	-0.15(0.91)
L. superior parietal	-0.02(0.84)	0.58(0.82)	0.27(0.6)	0.15(0.86)	-0.09(1.03)	-0.14(0.93)	-0.07(0.86)	0.18(0.83)
L. superior temporal	1.02(1.1)	0.43(1.04)	0.87(0.89)	0.61(0.97)	-0.22(0.96)	-0.7(0.93)	-0.4(0.89)	-0.35(0.96)
L. supramarginal	0.19(0.8)	0.16(0.73)	0.16(0.68)	0.1(1.03)	-0.27(0.95)	-0.19(0.93)	-0.33(0.93)	-0.1(0.96)
L. frontal pole	0.7(1.32)	0.44(1.2)	0.74(0.94)	0.44(1.16)	0.27(0.88)	-0.03(0.86)	0.29(0.97)	0.03(1.17)
L. temporal pole	1.01(0.9)	0.61(0.84)	1.04(0.69)	0.67(0.84)	-0.26(1.11)	-0.39(1)	0.15(0.95)	-0.06(1.16)
L. transverse temporal	0.09(0.69)	-0.09(0.82)	0.22(0.87)	0.05(0.93)	-0.48(0.92)	-0.62(0.91)	-0.48(0.87)	-0.02(1)
L. insula	-0.14(0.72)	0.08(0.92)	0.25(0.65)	0.15(0.85)	-0.48(0.84)	-0.26(1)	0.08(0.91)	-0.09(0.9)
R. bankssts	0.15(0.87)	0.1(0.69)	0.33(0.86)	0.19(0.93)	-0.51(0.88)	-0.14(0.96)	-0.16(0.88)	-0.07(0.97)
R. caudal anterior cingulate	0.21(0.75)	0.35(1.04)	0.54(1.15)	0.22(0.89)	-0.28(0.92)	-0.17(0.92)	0.22(1.13)	0.05(1.49)
R. caudal anterior cingulate	0.44(0.9)	0.24(0.98)	0.1(0.67)	0.1(0.94)	0.39(1.06)	0.18(1.01)	0.59(1)	-0.09(1.01)
R. cuneus	-0.78(1)	-0.7(0.98)	-0.7(0.86)	-0.52(1.05)	-0.35(0.86)	-0.16(0.93)	-0.2(0.94)	0.17(0.97)
R. entorhinal	0.6(1.07)	0.72(1.22)	0.57(0.88)	0.44(1)	-0.35(0.82)	-0.11(0.94)	0.32(0.97)	-0.11(1.28)
R. fusiform	-0.12(0.88)	0.27(0.77)	-0.07(0.72)	0.01(0.8)	0.08(0.88)	0.34(0.93)	0.32(0.94)	0(0.99)
R. inferior parietal	0.06(0.83)	-0.12(0.75)	-0.17(0.92)	-0.16(0.77)	0.04(0.96)	0.23(0.95)	-0.15(0.98)	0.04(0.98)
R. inferior temporal	0.89(0.85)	0.66(1.01)	0.47(0.92)	0.8(0.83)	0.21(0.82)	0.15(0.94)	0.21(1.01)	0.02(1.16)
R. isthmus cingulate	-0.24(1.11)	-0.27(1)	-0.27(0.92)	-0.24(1.06)	-0.36(0.74)	-0.39(0.9)	-0.78(1.05)	-0.05(1.19)
R. lateral occipital	-0.97(0.95)	-0.18(0.91)	-0.75(0.68)	-0.41(0.95)	-0.18(1.18)	0.27(0.9)	0.11(0.95)	0.1(1.05)
R. lateral orbitofrontal	-0.25(1)	-0.06(0.79)	0.21(0.68)	0.04(0.92)	0.11(0.77)	0.3(0.8)	0.37(0.93)	0.15(1)
R. lingual	-0.86(0.99)	-0.57(0.82)	-0.67(0.82)	-0.69(0.97)	-0.6(0.9)	-0.25(0.92)	-0.67(0.95)	0.16(1.23)
R. medial orbitofrontal	0.1(0.98)	0.16(0.82)	0.22(0.82)	-0.13(0.97)	0.25(0.85)	0.15(0.85)	0.56(0.98)	0.16(1.14)
R. middle temporal	0.57(0.84)	0.79(0.94)	0.48(0.69)	0.68(0.86)	-0.19(0.85)	0(0.9)	0.02(0.91)	-0.04(0.99)
R. parahippocampal	-0.18(0.87)	0.23(0.88)	-0.32(1.05)	0.23(0.94)	-0.48(0.96)	-0.12(0.92)	-0.48(0.99)	-0.01(1.07)
R. paracentral	-0.44(0.85)	-0.08(0.8)	0.44(0.98)	-0.11(0.87)	-0.07(1.05)	0.36(1.07)	0.37(1)	0.01(0.91)
R. pars opercularis	0.49(0.99)	-0.36(0.72)	0.05(0.65)	-0.2(0.96)	0.55(0.99)	0.13(1)	0.21(0.93)	-0.13(1.1)
R. pars orbitalis	0.29(0.96)	0.14(0.98)	0.48(0.96)	0.11(1)	0.4(0.95)	0.22(0.82)	0.17(0.93)	0.06(1.07)
R. pars triangularis	-0.06(0.79)	-0.11(0.75)	-0.09(1.14)	-0.19(0.86)	0.41(1.03)	0.11(0.96)	0.12(0.9)	-0.05(1.01)
R. pericalcarine	-0.2(1)	-0.32(0.93)	-0.34(0.77)	-0.22(1.03)	-0.31(0.89)	-0.47(0.78)	-0.08(1.05)	0.1(1.17)
R. postcentral	-0.31(1.08)	-0.4(0.96)	-0.06(1.07)	-0.02(1.08)	-0.43(0.91)	-0.51(0.94)	-0.12(0.99)	-0.03(0.84)
R. posterior cingulate	-0.13(1.05)	-0.25(0.82)	-0.09(0.81)	-0.37(0.82)	-0.08(0.9)	0(0.91)	0.06(1.01)	-0.02(1.12)
R. precentral	0.25(0.97)	0.23(0.6)	0.13(0.92)	0.09(0.86)	0.42(1.37)	0.25(1.24)	0.04(1.16)	-0.33(0.8)
R. precuneus	-0.55(1.11)	-0.28(1.14)	-0.31(0.86)	-0.53(0.99)	0.14(0.89)	0.09(0.92)	-0.18(0.98)	0.09(0.98)
R. rostral anterior cingulate	0.17(1)	0.06(0.96)	-0.19(0.66)	0(0.91)	-0.17(0.82)	-0.1(0.94)	0.41(0.97)	0.06(1.36)
R. rostral middle frontal	0.33(0.83)	0.08(0.8)	0.54(0.8)	0.29(0.94)	0.27(0.88)	0.07(0.78)	0.73(0.99)	0.18(0.89)
R. superior frontal	0.52(0.79)	0.33(0.77)	0.54(0.8)	0.13(0.86)	0.7(0.91)	0.61(0.92)	0.79(0.91)	-0.09(0.93)
R. superior parietal	0.21(0.76)	0.35(0.86)	0.16(0.53)	0.16(0.82)	-0.01(1.14)	-0.09(1.01)	-0.14(0.93)	0.13(0.85)
R. superior temporal	0.52(0.91)	0.12(0.76)	0.54(0.68)	0.38(0.97)	-0.29(0.92)	-0.53(0.9)	-0.33(0.87)	-0.26(0.99)
R. supramarginal	-0.51(0.84)	-0.39(0.9)	-0.44(0.74)	-0.3(0.86)	-0.21(0.89)	-0.03(0.85)	-0.51(0.82)	-0.09(1.02)
R. frontal pole	0.64(1.1)	0.61(1.02)	0.6(0.8)	0.51(1.02)	0.29(0.93)	0(0.89)	0.36(0.97)	0.03(1.14)
R. temporal pole	0.9(1.02)	0.84(0.71)	0.8(0.71)	0.82(0.91)	-0.51(1.12)	-0.34(1.08)	0.16(1.01)	-0.14(1.2)
R. transverse temporal	-0.22(0.77)	-0.12(0.6)	0(0.65)	-0.04(0.9)	-0.49(0.9)	-0.44(0.93)	-0.32(0.79)	-0.04(0.98)
R. insula	-0.12(0.86)	-0.37(1.11)	-0.06(0.73)	-0.03(0.92)	-0.25(0.84)	-0.11(0.94)	-0.06(0.97)	-0.11(0.9)

### Sheet: Table S21
Table S21. Average deviation Z-scores (SD) of surface area measure in each ethnoracial group and in the race-neutral CentileBrain models
Column1	MAE
region	AFR	AMR	EAS	EUR	Black	South Asian	East Asian (Chinese)	East Asian (Japanese)
Female participants	0.7(1.11)	0.23(0.78)	0.29(1.27)	0.52(1.24)	0.01(0.86)	-0.3(0.87)	0.23(1.03)	0.01(1)
L. bankssts	0.75(1.23)	0.45(1.28)	0.55(1.21)	0.54(1.09)	-0.15(1.12)	-0.06(0.94)	0.05(1.12)	-0.02(1.01)
L. caudal anterior cingulate	0.71(1.29)	0.28(1.12)	0.42(1.37)	0.64(1.17)	-0.47(0.92)	-0.47(0.75)	0.23(1.03)	0(1)
L. cuneus	-0.53(0.9)	-0.05(0.9)	-0.45(0.73)	-0.37(1)	0.04(1.01)	0(0.92)	0.28(0.94)	-0.02(0.89)
L. entorhinal	-0.07(0.93)	-0.27(0.91)	0.11(0.91)	0(1.09)	0.17(1.04)	0.1(0.94)	0.23(1.06)	-0.06(1.01)
L. fusiform	0.66(1.17)	0.15(1.04)	0.52(1.35)	0.69(1.16)	-0.09(0.91)	-0.27(0.8)	0.48(1.06)	-0.08(1.06)
L. inferior parietal	0.51(1.04)	0.69(0.92)	0.81(1.1)	0.44(1.07)	-0.22(0.87)	-0.12(0.89)	0.85(0.99)	0.02(0.87)
L. inferior temporal	-0.29(0.91)	0.03(1)	-0.26(1.12)	-0.08(1.07)	-0.02(0.85)	0.31(0.92)	0.8(1.07)	-0.07(1.01)
L. isthmus cingulate	0.21(1.25)	0.29(1.13)	0.3(1.45)	0.04(1.19)	0.11(1.04)	0.01(0.91)	1.04(1.63)	0.06(1.16)
L. lateral occipital	-0.77(1.02)	-0.36(0.92)	-0.42(1.09)	-0.46(1.06)	-0.21(1.01)	0.23(0.87)	0.09(0.95)	-0.02(0.87)
L. lateral orbitofrontal	-0.02(1)	-0.22(1.01)	-0.15(0.97)	0.03(1.02)	0.1(0.89)	0.05(0.83)	0.22(0.95)	-0.16(0.9)
L. lingual	0.31(1.07)	0.49(1.16)	0.02(1.03)	0.21(1.01)	0.07(1.09)	-0.01(0.97)	0.21(0.99)	-0.06(0.89)
L. medial orbitofrontal	-0.66(1.04)	-0.96(1.02)	-0.9(0.83)	-1.01(1.11)	0.87(0.84)	0.49(0.85)	0.49(1.08)	-0.04(1.14)
L. middle temporal	-0.18(0.97)	-0.02(0.98)	0.07(1.08)	-0.06(0.99)	0.05(0.8)	0.19(0.82)	0.71(1.02)	-0.07(0.93)
L. parahippocampal	1.25(1.62)	0.73(1.62)	0.62(1.3)	1.03(1.93)	0.17(1.02)	-0.22(0.73)	0.5(1.39)	-0.1(1.4)
L. paracentral	0.31(1.17)	-0.1(1.01)	-0.07(1.48)	-0.12(1.21)	-0.01(1)	-0.18(0.9)	0.21(1.05)	0.06(0.99)
L. pars opercularis	0.2(1.02)	0.29(1.24)	0.04(1.17)	0.34(1.26)	-0.48(0.83)	-0.46(0.94)	0.35(1.18)	-0.01(1)
L. pars orbitalis	-0.76(1.16)	-1(0.99)	-0.69(0.93)	-0.65(0.94)	0.37(1.09)	0.33(0.98)	-0.22(0.95)	-0.06(0.9)
L. pars triangularis	0.28(1.24)	0.11(0.98)	-0.12(1.14)	0.15(1.19)	0.22(0.9)	-0.06(0.93)	0.25(1.1)	-0.05(0.98)
L. pericalcarine	0.21(0.89)	0.31(0.91)	0.08(0.85)	0.14(0.91)	0.21(1.08)	-0.17(0.96)	0.44(0.98)	-0.03(0.88)
L. postcentral	0.37(1.1)	0.18(1.65)	0.42(1.19)	0.21(1.32)	-0.15(0.97)	-0.13(0.98)	1.03(1.22)	0.13(1.01)
L. posterior cingulate	0.67(1.32)	0.31(1.35)	0.23(1.28)	0.14(1.31)	-0.04(1.04)	-0.1(0.91)	0.47(1.18)	-0.01(0.94)
L. precentral	0.22(0.97)	0.26(1.28)	0.55(1.37)	0.31(1.3)	-0.26(0.98)	-0.37(0.92)	0.94(1.1)	0.05(0.99)
L. precuneus	0.11(1.17)	0.64(1.16)	-0.26(1.05)	0.21(1.05)	-0.5(0.82)	-0.23(0.85)	0.84(0.98)	0.03(0.88)
L. rostral anterior cingulate	0.6(0.95)	0.38(0.9)	0.46(0.87)	0.35(0.96)	-0.08(1.14)	0.17(0.88)	0.46(0.95)	-0.07(0.91)
L. rostral middle frontal	0.64(1.03)	0.29(0.98)	0.73(1.01)	0.59(1.03)	0.18(1)	-0.08(1.02)	0.48(1.07)	-0.06(0.86)
L. superior frontal	0.12(0.85)	-0.1(0.87)	-0.09(0.89)	0.18(1)	0.08(1.04)	-0.14(0.86)	0.22(0.96)	-0.04(0.82)
L. superior parietal	-0.13(0.93)	0.36(0.98)	0.44(1.26)	0.19(1.19)	-0.71(0.96)	-0.1(0.99)	0.47(1.03)	0.04(0.9)
L. superior temporal	-0.12(1.01)	-0.7(0.92)	-0.04(1.16)	-0.31(1.16)	0.83(0.95)	0.16(0.98)	0.41(1.1)	0.04(0.94)
L. supramarginal	-0.1(0.93)	-0.04(1.1)	-0.05(0.84)	0.09(1.07)	0.01(0.96)	0.05(0.85)	0.4(1)	0.04(0.84)
L. frontal pole	-2.19(1.03)	-2.24(1.21)	-2.24(0.95)	-2(1.04)	1.15(0.89)	1.18(0.84)	-0.04(0.99)	0.03(1.05)
L. temporal pole	-0.58(0.83)	-0.77(0.82)	-0.57(0.86)	-0.74(0.92)	0.67(1.05)	0.64(0.92)	0.55(1)	0(1.06)
L. transverse temporal	0.22(1.02)	-0.26(0.89)	0.1(1.21)	-0.13(1.12)	0.43(0.83)	-0.07(0.94)	0.42(1.13)	-0.01(1.03)
L. insula	-0.1(1)	-0.53(0.83)	-0.54(1.08)	-0.38(1.01)	0.86(1.08)	0.32(0.91)	0.89(1.12)	-0.02(0.87)
R. bankssts	1.13(1.04)	0.85(1.12)	0.96(1.08)	0.87(1.24)	-0.22(0.96)	-0.29(0.91)	0.29(1.06)	-0.02(0.98)
R. caudal anterior cingulate	0.84(1.19)	0.88(1.06)	0.66(1.17)	0.84(1.07)	-0.13(1.11)	-0.38(0.81)	0.18(1.03)	-0.05(0.99)
R. caudal anterior cingulate	0.65(1.3)	-0.09(1.02)	0.44(1.44)	0.3(1.24)	-0.44(0.83)	-0.41(0.75)	0.18(1.03)	0.02(0.94)
R. cuneus	-0.71(1.15)	-0.26(1.08)	-0.44(0.96)	-0.61(0.97)	0.22(1.04)	0.32(0.83)	0.26(0.93)	-0.04(0.84)
R. entorhinal	-0.19(1.09)	-0.28(1.02)	-0.44(0.99)	-0.21(1.13)	0.39(1.19)	0.22(0.87)	0(1.07)	-0.02(1.13)
R. fusiform	0.66(0.89)	0.28(1.09)	0.27(1.04)	0.6(1.1)	0.03(0.91)	-0.17(0.99)	0.36(1.04)	-0.11(1.06)
R. inferior parietal	0.76(0.89)	0.72(0.87)	0.77(1.06)	0.69(1.08)	-0.41(0.9)	-0.08(0.86)	0.69(1.02)	0.02(0.83)
R. inferior temporal	-0.44(0.99)	-0.26(0.92)	-0.21(1.05)	-0.19(1.04)	0.02(0.82)	0.08(0.82)	0.83(0.99)	-0.05(0.97)
R. isthmus cingulate	0.93(1.34)	0.33(1.03)	0.61(1.09)	0.26(1.06)	0.05(0.94)	-0.16(0.9)	0.91(1.14)	0.04(1.08)
R. lateral occipital	-1.1(0.95)	-0.36(0.9)	-0.61(0.89)	-0.67(0.96)	-0.21(1.01)	0.37(1)	0(0.94)	-0.03(0.84)
R. lateral orbitofrontal	0.08(0.91)	0.02(0.83)	-0.19(0.75)	0.04(1)	0.61(0.95)	0.25(0.95)	0.18(0.96)	-0.12(0.89)
R. lingual	-0.22(0.98)	-0.18(1.08)	-0.09(1.02)	-0.23(0.95)	0.43(1.07)	0.36(1.04)	0.24(1)	-0.03(0.86)
R. medial orbitofrontal	-1.11(0.84)	-1.33(0.95)	-1.59(1.09)	-1.3(1.09)	1.22(0.85)	0.9(0.76)	0.12(0.9)	-0.08(0.84)
R. middle temporal	-0.21(0.8)	0.15(0.91)	0.12(1.02)	-0.02(1.07)	0.04(0.89)	0.19(0.87)	0.76(1.03)	-0.05(0.94)
R. parahippocampal	1.09(1.58)	0.48(1.3)	0.62(1.36)	0.92(1.62)	0.22(1.73)	-0.12(0.89)	0.32(1.31)	-0.11(1.14)
R. paracentral	0.43(1.21)	0.41(1.25)	0.37(1.3)	0.19(1.3)	-0.02(0.99)	-0.31(0.85)	0.06(1.12)	0.06(1.07)
R. pars opercularis	-0.2(1.05)	0.53(1.33)	0.36(1.36)	0.32(1.4)	-0.54(0.79)	-0.38(0.78)	0.46(1.22)	0.02(1.14)
R. pars orbitalis	-0.47(1.06)	-0.67(1.04)	-0.8(1.04)	-0.38(1.03)	0.43(0.95)	0.36(0.97)	-0.15(0.95)	-0.06(0.9)
R. pars triangularis	0.51(1.12)	0.22(1.07)	0.15(1.24)	0.1(1.23)	0.24(1)	-0.01(0.88)	0.39(1.12)	-0.05(1)
R. pericalcarine	0.1(1.02)	0.24(0.86)	0.23(1.01)	0.05(0.98)	0.28(1.06)	-0.02(0.96)	0.45(0.97)	-0.04(0.89)
R. postcentral	0.49(1.16)	-0.01(1.37)	0.3(0.99)	0.02(1.13)	-0.07(0.94)	-0.16(1.08)	0.95(1.31)	0.09(0.99)
R. posterior cingulate	0.84(1.16)	0.86(1.16)	0.66(1.21)	0.58(1.28)	-0.14(0.97)	-0.23(0.82)	0.56(1.1)	-0.04(0.97)
R. precentral	0.34(0.98)	0.42(1.67)	0.9(1.4)	0.45(1.18)	-0.34(1.01)	-0.41(0.92)	0.82(1.16)	0.03(1.11)
R. precuneus	0.13(1.17)	0.46(1.22)	-0.11(1.13)	0.17(1.05)	-0.38(0.76)	-0.12(0.88)	0.86(1.01)	0.05(0.94)
R. rostral anterior cingulate	0.88(0.91)	0.99(1.11)	0.62(1.19)	0.68(1.01)	-0.44(0.9)	-0.45(0.89)	0.34(0.99)	-0.05(1.03)
R. rostral middle frontal	0.5(1.1)	-0.17(0.96)	0.58(0.87)	0.44(1.12)	0.1(0.96)	-0.11(1.03)	0.33(1.14)	-0.02(0.77)
R. superior frontal	0.11(0.93)	0.24(1.16)	-0.24(0.81)	0.15(1.06)	-0.07(1.04)	-0.16(1.02)	0.06(1.03)	-0.02(0.84)
R. superior parietal	0.02(1.06)	0.49(0.95)	-0.07(1.28)	0.34(1.14)	-0.88(0.92)	-0.14(0.87)	0.32(1.05)	0.05(0.87)
R. superior temporal	0.27(1.21)	-0.28(1.18)	-0.01(1.01)	-0.11(1.06)	0.81(1.06)	0.17(0.96)	0.63(1.11)	0.05(0.91)
R. supramarginal	0.3(0.98)	0.48(1.19)	0.63(1.25)	0.43(1.1)	0.09(0.93)	-0.08(0.91)	0.48(1.01)	0.04(0.93)
R. frontal pole	-1.32(1.36)	-1.68(1)	-1.83(1.1)	-1.33(1.16)	0.68(0.83)	1(0.95)	-0.1(1.01)	0.05(1.01)
R. temporal pole	-0.8(1.08)	-1.2(0.91)	-1.06(0.92)	-1.19(1.02)	1.34(1.21)	1.03(0.97)	0.48(1.05)	0.03(1.06)
R. transverse temporal	0.23(0.96)	-0.24(1.02)	0.22(1.17)	0.04(1.18)	0.59(0.94)	-0.17(0.78)	0.37(1)	-0.01(1.13)
R. insula	0.36(0.9)	0.2(1.04)	0.26(1.14)	0.14(1.08)	0.45(1.06)	0.04(0.96)	1.09(1.07)	-0.06(0.95)
Male Participants
L. bankssts	0.76(1.24)	1.08(1.03)	0.39(1.47)	0.42(1.05)	0.02(0.82)	-0.3(0.88)	0.13(0.99)	-0.03(0.99)
L. caudal anterior cingulate	0.81(1.16)	0.64(1.19)	0.91(1.23)	0.87(1.14)	-0.2(1.14)	-0.13(0.95)	0.03(1.12)	-0.04(1.02)
L. caudal anterior cingulate	0.32(1.08)	0.04(0.92)	0.22(1.33)	0.34(1.07)	-0.23(0.89)	-0.38(0.9)	0.24(0.98)	0(1.01)
L. cuneus	-0.37(0.77)	-0.41(0.73)	-0.31(0.95)	-0.3(0.92)	0.21(0.94)	0.16(0.93)	0.11(0.96)	-0.06(0.91)
L. entorhinal	-0.32(0.92)	-0.65(0.85)	-0.19(0.93)	-0.17(0.92)	0.36(0.85)	0.04(0.9)	0.18(1)	0.01(1.03)
L. fusiform	0.3(1.01)	0.49(1.09)	0.21(1)	0.46(1.06)	-0.11(0.86)	-0.31(0.76)	0.28(0.98)	-0.12(1.08)
L. inferior parietal	0.71(0.86)	0.87(0.82)	0.59(1.12)	0.32(1.08)	0(0.85)	-0.07(0.88)	0.78(0.95)	0.01(0.8)
L. inferior temporal	-0.29(1.06)	-0.22(1.06)	-0.41(0.91)	0.02(0.93)	-0.27(0.88)	0.18(0.86)	0.62(1)	-0.08(0.99)
L. isthmus cingulate	0.34(1.17)	0.11(1.21)	0.35(1.15)	0.02(1.19)	0.06(0.91)	0.04(0.73)	1.01(1.55)	0.09(1.05)
L. lateral occipital	-0.66(0.97)	-0.67(0.79)	-0.35(0.9)	-0.42(0.93)	0.09(1.07)	0.15(0.88)	-0.05(0.9)	-0.03(0.84)
L. lateral orbitofrontal	0.1(0.97)	0.28(0.9)	-0.47(1.09)	0(1)	0.03(0.88)	0.08(0.88)	0.08(0.92)	-0.06(0.85)
L. lingual	0.14(0.88)	0.1(0.97)	-0.1(1.25)	0.18(1.01)	-0.09(1)	0.04(0.86)	0.15(0.98)	-0.04(0.95)
L. medial orbitofrontal	-0.64(1)	-0.77(0.88)	-0.89(1.04)	-0.87(1.06)	0.79(0.75)	0.46(0.83)	0.45(1.08)	0.03(1.01)
L. middle temporal	-0.02(0.99)	0.01(0.82)	-0.31(1.01)	-0.09(0.96)	0.03(0.76)	0.07(0.84)	0.5(0.99)	-0.1(0.92)
L. parahippocampal	0.67(1.12)	0.75(1.29)	0.73(1.22)	0.89(1.37)	0.14(0.97)	-0.26(0.84)	0.42(1.11)	-0.1(1.53)
L. paracentral	0.02(0.93)	-0.21(1.17)	0.32(1.36)	-0.12(1.37)	0.19(0.84)	-0.14(0.85)	0.19(1.01)	0.06(0.99)
L. pars opercularis	-0.1(1.06)	0.3(1.16)	0(1.21)	0.38(1.07)	-0.59(0.85)	-0.36(0.79)	0.35(1.07)	-0.05(1.01)
L. pars orbitalis	-0.95(1.04)	-0.78(1.21)	-1.59(1.22)	-0.73(0.89)	0.36(0.96)	0.43(0.94)	-0.28(0.96)	-0.03(0.91)
L. pars triangularis	0.06(0.96)	0.11(1.16)	0.05(1.12)	-0.1(1.08)	0.06(0.85)	0.06(0.85)	0.23(1.02)	-0.06(0.97)
L. pericalcarine	0.2(0.84)	0.05(0.78)	-0.01(0.98)	0.16(0.97)	0.09(1)	-0.09(0.95)	0.34(0.98)	-0.06(0.88)
L. postcentral	-0.24(0.75)	0.48(1.03)	0.52(1.05)	0.18(1.04)	-0.32(0.8)	-0.14(0.82)	0.88(1.05)	0.11(0.98)
L. posterior cingulate	0.81(1.01)	0.38(1.08)	0.84(1.33)	0.52(1.2)	0(0.93)	-0.09(0.82)	0.46(1.24)	0(0.95)
L. precentral	0.07(1.22)	-0.12(0.94)	0.23(1.1)	0.03(1.09)	-0.25(0.82)	-0.27(0.91)	0.82(1.1)	0.07(0.9)
L. precuneus	-0.12(0.84)	0.33(1.13)	0.12(1.33)	0(1.08)	-0.54(0.87)	-0.19(0.86)	0.69(0.95)	0.02(0.86)
L. rostral anterior cingulate	0.28(0.8)	0.54(0.9)	0.27(0.82)	0.39(0.81)	0.07(1.01)	0.09(0.94)	0.42(0.97)	-0.02(0.97)
L. rostral middle frontal	0.98(1.01)	0.15(1.09)	0.35(1.02)	0.5(1.01)	0.16(1.04)	-0.19(0.94)	0.3(0.91)	-0.04(0.84)
L. superior frontal	0.07(0.95)	0.1(1.03)	0.13(1.15)	0.16(0.89)	0.14(1.06)	-0.09(0.94)	0.08(0.94)	-0.03(0.86)
L. superior parietal	0.12(1.01)	0.3(1.06)	0.12(1.12)	0.01(1.03)	-0.75(0.89)	-0.15(0.88)	0.43(0.93)	0.05(0.96)
L. superior temporal	-0.12(0.87)	-0.61(0.95)	-0.28(1.02)	-0.3(0.97)	0.68(0.9)	0.22(0.91)	0.3(1.03)	0.03(0.92)
L. supramarginal	-0.24(0.9)	-0.08(1.02)	-0.04(0.77)	-0.02(0.95)	-0.16(1.08)	-0.03(0.94)	0.35(0.94)	0.05(0.83)
L. frontal pole	-2.09(1.06)	-1.61(1.07)	-2.08(0.76)	-1.7(1.06)	0.9(0.92)	1.04(0.88)	-0.17(0.99)	0.02(0.98)
L. temporal pole	-0.5(0.72)	-0.63(0.75)	-0.52(0.93)	-0.63(0.97)	0.76(1.05)	0.73(0.98)	0.45(1.03)	0.01(0.96)
L. transverse temporal	-0.04(0.75)	-0.28(0.86)	-0.13(0.8)	-0.05(1.04)	0.2(0.88)	-0.11(0.86)	0.46(1.08)	0.01(1.04)
L. insula	0.16(1.02)	-0.26(0.88)	-0.3(1.06)	-0.17(0.93)	0.64(1.06)	0.21(0.92)	0.65(1.14)	0.02(0.96)
R. bankssts	1(1.18)	0.87(0.91)	0.61(0.91)	0.72(1.09)	-0.03(0.86)	-0.19(0.81)	0.27(0.97)	-0.04(0.91)
R. caudal anterior cingulate	0.5(0.91)	0.52(1.05)	0.41(0.82)	0.59(1.01)	-0.06(1.19)	-0.24(0.79)	0.25(1.19)	-0.02(1.03)
R. caudal anterior cingulate	0.32(1.03)	0.03(0.86)	-0.11(1.27)	0.25(1.11)	-0.4(0.76)	-0.37(0.77)	0.28(0.96)	0.03(0.95)
R. cuneus	-0.53(0.92)	-0.47(1.04)	-0.45(1.21)	-0.68(1.13)	0.32(0.89)	0.3(1.09)	0.14(0.89)	-0.04(0.86)
R. entorhinal	-0.47(0.98)	-0.54(1.05)	-1.03(1.04)	-0.3(1.04)	0.47(0.93)	0.14(0.9)	-0.1(1.1)	0.03(1.08)
R. fusiform	0.32(1.04)	0.3(1)	0.09(1)	0.48(1.04)	-0.06(0.88)	-0.14(0.86)	0.32(1.03)	-0.1(1.07)
R. inferior parietal	0.5(1.03)	0.79(0.82)	0.49(1.2)	0.4(0.98)	-0.23(0.92)	-0.02(0.93)	0.65(0.95)	0.03(0.85)
R. inferior temporal	-0.36(1.01)	-0.39(0.9)	-0.32(1.01)	-0.17(1.02)	0.02(0.82)	0.07(0.87)	0.73(1)	-0.05(0.96)
R. isthmus cingulate	0.51(1.27)	0.28(1.31)	0.61(1.38)	0.16(1.25)	0.07(0.86)	0.11(0.85)	0.76(1.09)	0.06(1.13)
R. lateral occipital	-1.13(0.91)	-0.8(0.84)	-1.01(0.82)	-0.83(0.99)	0.07(1.05)	0.38(0.87)	-0.18(0.94)	-0.01(0.84)
R. lateral orbitofrontal	0.24(1.04)	0.24(1.2)	0.03(1.18)	0.01(0.96)	0.53(0.9)	0.23(0.86)	0.07(0.9)	-0.08(0.91)
R. lingual	0.02(0.77)	-0.24(0.89)	-0.36(1.02)	-0.1(1)	0.39(0.98)	0.26(0.92)	0.14(0.96)	-0.05(0.86)
R. medial orbitofrontal	-1.14(0.87)	-1.2(0.8)	-1.56(0.85)	-1.28(0.87)	1.08(0.84)	0.92(0.87)	-0.15(0.94)	-0.05(0.94)
R. middle temporal	-0.18(0.99)	-0.01(0.91)	-0.01(1.09)	0(0.99)	-0.05(0.75)	0.15(0.93)	0.47(0.95)	-0.11(1)
R. parahippocampal	0.94(1.21)	0.68(1.2)	0.6(1.22)	1.29(1.57)	0.02(0.85)	-0.07(0.92)	0.34(1.1)	-0.09(1.17)
R. paracentral	0.38(0.99)	-0.01(1.45)	0.64(1.09)	0.06(1.23)	-0.04(0.87)	-0.22(0.84)	0.11(1.05)	0.07(1.07)
R. pars opercularis	-0.39(1.02)	0.42(1.32)	0.22(1.45)	0.3(1.21)	-0.42(0.72)	-0.36(0.73)	0.38(1.12)	-0.03(1.03)
R. pars orbitalis	-0.4(0.94)	-0.71(0.97)	-0.83(0.87)	-0.46(0.94)	0.49(0.97)	0.44(1.04)	-0.28(0.95)	-0.07(0.89)
R. pars triangularis	0.18(1.1)	0.56(1.13)	0.11(1.11)	0.04(1.03)	0.31(0.75)	0.11(0.95)	0.29(1.07)	-0.08(1.02)
R. pericalcarine	0.28(0.94)	0.12(0.76)	0.21(0.9)	0.09(0.88)	0.3(0.96)	-0.07(0.97)	0.37(0.91)	-0.1(0.87)
R. postcentral	-0.05(1.11)	0.1(0.75)	0.22(1.14)	-0.19(1.03)	-0.14(1.02)	-0.18(0.84)	0.89(1.25)	0.14(0.95)
R. posterior cingulate	0.37(1.15)	0.67(1.38)	0.82(1.18)	0.37(1.3)	-0.02(0.95)	-0.1(0.76)	0.52(1.08)	0.01(0.93)
R. precentral	0.18(1.08)	0.12(0.89)	0.83(1.45)	0.32(1.12)	-0.48(0.99)	-0.46(0.89)	0.81(1.13)	0.06(0.92)
R. precuneus	-0.01(1)	0.45(1.35)	0.41(1.46)	0.28(1.07)	-0.46(0.81)	-0.16(0.82)	0.66(0.9)	0.02(0.97)
R. rostral anterior cingulate	0.74(1.16)	0.69(1.09)	0.7(1.21)	0.75(0.98)	-0.3(0.95)	-0.33(0.9)	0.35(0.99)	-0.03(1.05)
R. rostral middle frontal	0.71(0.99)	0.01(0.86)	0.29(1.23)	0.29(0.92)	0.49(0.97)	-0.03(1.07)	0.19(0.98)	-0.04(0.77)
R. superior frontal	0.24(0.82)	-0.21(0.81)	0.05(0.85)	0.27(0.87)	-0.18(1.09)	-0.2(0.87)	-0.08(0.99)	-0.05(0.83)
R. superior parietal	0.04(0.95)	0.67(0.89)	0.12(0.92)	0.37(0.99)	-0.87(0.91)	-0.21(0.94)	0.4(0.98)	0.03(0.88)
R. superior temporal	-0.04(1.04)	-0.34(0.94)	-0.18(1.03)	-0.37(1.04)	0.7(1.01)	0.26(0.91)	0.42(0.96)	0.05(0.97)
R. supramarginal	0.29(1.07)	0.33(1.02)	0.36(0.95)	0.19(1.06)	-0.04(1)	-0.16(0.84)	0.33(1)	0.04(0.92)
R. frontal pole	-1.51(0.9)	-1.43(0.9)	-1.47(1.25)	-1(1.07)	0.51(0.74)	0.74(0.87)	-0.23(1)	0.01(1.1)
R. temporal pole	-0.7(0.93)	-1.08(0.9)	-1.11(0.99)	-1.13(0.98)	1.41(1)	0.9(0.95)	0.36(1.04)	0.05(0.99)
R. transverse temporal	-0.01(0.99)	-0.46(1.03)	0.03(1.03)	-0.07(1.01)	0.2(0.88)	-0.21(0.76)	0.36(1.03)	0.04(1.08)
R. insula	0.48(1.15)	0.06(0.85)	0.08(0.94)	0.1(0.98)	0.25(1)	-0.06(0.94)	0.86(1.02)	-0.01(0.87)
